# Glial Contribution to the Pathogenesis of Post-Operative Delirium Revealed by Multi-omic Analysis of Brain Tissue from Neurosurgery Patients

**DOI:** 10.1101/2025.03.13.643155

**Authors:** Takaya Ishii, Tao Wang, Kazuki Shibata, Shota Nishitani, Takehiko Yamanashi, Nadia E. Wahba, Tomoteru Seki, Kaitlyn J. Thompson, Kyosuke Yamanishi, Tsuyoshi Nishiguchi, Akiyoshi Shimura, Bun Aoyama, Nipun Gorantla, Nathan J. Phuong, Hieu D. Nguyen, Therese A. Santiago, Yoshitaka Nishizawa, Takaaki Nagao, Mathew A Howard, Hiroto Kawasaki, Kyosuke Hino, Atsushi Ikeda, Michael P. Snyder, Gen Shinozaki

## Abstract

Post-operative delirium (POD) is a common complication after surgery especially in elderly patients, characterized by acute disturbances in consciousness and cognition, which negatively impacts long-term outcomes. Effective treatments remain elusive due to the unclear pathophysiology of POD. To address the knowledge gap, we investigated DNA methylation profiles and gene expression changes in brain cells from POD and non-POD patients who underwent brain resection surgery for medication refractory epilepsy. DNA methylation analysis revealed alteration in epigenetic status of immune and inflammation-related genes. Single-nucleus RNA sequencing (snRNAseq) identified POD-specific glial cell alterations, particularly in microglia, where neuroinflammation was strongly enhanced, consistent with epigenetic findings. Astrocytes exhibited changes in synapse-related functions and migration. Furthermore, downstream analysis indicated similarities between POD-associated glial cell states and pathologies such as encephalitis and dementia. Overall, this study—the first multi-omics analysis of brain tissue from POD patients—provides direct evidence of glial cell contributions to POD pathogenesis, and highlights potential therapeutic targets.
