## Supplementary material for "Glial Contribution to the Pathogenesis of Post-Operative Delirium Revealed by Multi-omic Analysis of Brain Tissue from Neurosurgery Patients": Table S10

### Sheet: Table S10
Supplementary Table 10. DEG list of oligodendrocyte
POD > non POD					non POD > POD
gene	log2FC (POD / non POD)	pct (non POD)	pct (POD)	adjusted p-value	gene	log2FC (non POD / POD)	pct (non POD)	pct (POD)	adjusted p-value
XIST	1.57934	0.232	0.061	0	SGCZ	1.58899	0.113	0.043	1.10631e-153
PDE1A	0.999232	0.504	0.297	0	NLGN4Y	1.26338	0.234	0.114	5.77751e-233
FKBP5	0.947756	0.177	0.101	4.58874e-94	UTY	1.17437	0.35	0.173	0
FAM106A	0.784734	0.241	0.132	6.2115e-141	MDGA2	1.17372	0.252	0.138	2.54909e-198
KNOP1	0.697979	0.355	0.223	4.1688e-159	GRID2	1.13511	0.27	0.149	6.03457e-206
OPCML	0.675354	0.136	0.069	3.74167e-84	AC245060.5	0.867675	0.113	0.059	4.04189e-77
GLUL	0.667444	0.25	0.144	1.38189e-123	KIAA0930	0.68694	0.146	0.113	3.57629e-23
LINC00844	0.641768	0.127	0.07	2.34478e-65	AL627171.2	0.642021	0.176	0.15	6.87598e-15
ZBTB16	0.597878	0.278	0.206	8.96109e-58	LURAP1L-AS1	0.630678	0.245	0.202	8.32121e-32
SYT14	0.560023	0.246	0.151	5.81741e-97	C1GALT1	0.62546	0.11	0.095	2.5196e-05
AC008571.2	0.516307	0.472	0.384	2.18735e-83	AMPD3	0.603161	0.37	0.303	1.23768e-71
KCNQ1OT1	0.509692	0.506	0.376	5.77239e-129	ACAP3	0.524873	0.114	0.098	5.80091e-05
AL365295.1	0.484341	0.123	0.077	8.19689e-42	CIRBP	0.522121	0.207	0.173	2.55492e-22
AC105916.1	0.467722	0.107	0.068	2.96256e-33	PITPNC1	0.489755	0.103	0.086	5.11543e-06
HSP90AA1	0.442486	0.358	0.296	4.22884e-21	LRRC37A2	0.474767	0.135	0.109	9.3109e-13
SVEP1	0.433889	0.306	0.226	1.23108e-56	ARHGEF10	0.423351	0.207	0.183	2.43856e-10
IFT80	0.418628	0.201	0.138	1.42387e-47	RANBP17	0.421599	0.12	0.106	0.00397895
SILC1	0.41071	0.205	0.131	2.11462e-62	KCTD8	0.421277	0.202	0.188	0.00142262
ADGRB3	0.399604	0.487	0.356	1.37581e-108	AL359091.1	0.408882	0.359	0.35	8.39565e-12
QDPR	0.393015	0.159	0.1	2.91833e-51	CPOX	0.396918	0.177	0.163	0.00380222
LINC02018	0.387611	0.1	0.067	1.31335e-23	SGCD	0.392367	0.173	0.156	0.000214601
JPX	0.382047	0.403	0.297	8.72095e-76	CHRM5	0.371163	0.138	0.113	1.434e-10
AC244131.2	0.377544	0.109	0.074	1.63962e-24	TSGA10	0.360583	0.28	0.266	3.75191e-06
SLC5A11	0.376609	0.449	0.353	1.33354e-71	AC090015.1	0.359266	0.468	0.448	3.50339e-21
KDM6A	0.369008	0.237	0.163	2.09139e-54	KCNMB4	0.351538	0.376	0.347	4.13745e-21
LRP2	0.3636	0.352	0.258	9.53364e-66	APPL2	0.349559	0.292	0.273	2.39323e-09
AC006148.1	0.354599	0.141	0.1	4.26789e-26	PLP1	0.343127	0.423	0.404	2.01046e-21
NT5DC1	0.35119	0.137	0.095	4.72196e-28	MOBP	0.340623	0.595	0.563	3.52111e-62
PRUNE2	0.344335	0.697	0.573	2.22994e-124	RAB40B	0.330907	0.296	0.286	0.000101576
PPCDC	0.341784	0.128	0.089	1.21234e-25	KANSL1	0.321089	0.221	0.202	5.09196e-06
DLEU1	0.340498	0.173	0.119	1.46192e-37	SEPTIN4	0.31209	0.357	0.35	1.73044e-07
HHATL	0.338064	0.164	0.108	1.06977e-41	DAPK2	0.293792	0.424	0.413	3.99779e-10
TERF2IP	0.331265	0.21	0.15	5.22098e-39	PLPPR1	0.280261	0.487	0.481	2.43725e-10
CNTNAP2	0.327427	0.339	0.246	3.3047e-61	IGSF11	0.278504	0.452	0.454	9.8097e-08
AL078590.2	0.316113	0.125	0.087	1.9272e-25
ZDHHC11	0.311996	0.108	0.072	7.83154e-26
AC098679.5	0.309642	0.175	0.122	1.17846e-34
IQCJ-SCHIP1	0.307778	0.157	0.105	6.89748e-38
ADAM12	0.307004	0.124	0.086	4.25759e-25
ARAP2	0.303753	0.754	0.642	2.9897e-105
ITGA2	0.295358	0.161	0.113	7.18486e-31
PTMA	0.292941	0.29	0.208	3.01653e-53
AC108721.2	0.28797	0.234	0.17	1.19218e-38
OTUD7A	0.276361	0.683	0.559	1.30475e-92
CALN1	0.27494	0.121	0.089	1.35915e-16
AC004158.1	0.273409	0.298	0.22	5.96908e-45
SPANXA2-OT1	0.273253	0.184	0.143	5.86168e-19
ALOX12-AS1	0.272542	0.277	0.207	4.26102e-40
DDHD1	0.265245	0.175	0.125	1.34097e-29
EML5	0.263642	0.104	0.074	8.35383e-17
NADSYN1	0.261839	0.166	0.123	1.40017e-22
CDH20	0.261673	0.334	0.261	4.45452e-37
SMYD3	0.258619	0.179	0.131	2.01706e-26
AIDA	0.253716	0.177	0.134	6.4403e-21
ST3GAL5	0.252724	0.144	0.104	2.62694e-22
NCKAP5	0.252267	0.854	0.806	1.37701e-83
HPN-AS1	0.251831	0.109	0.076	3.99916e-20
ZFAND5	0.25074	0.133	0.094	2.65398e-23
