## Supplementary material for "Glial Contribution to the Pathogenesis of Post-Operative Delirium Revealed by Multi-omic Analysis of Brain Tissue from Neurosurgery Patients": Table S1

### Sheet: Table S1
Supplementary Table 1. Top 20 CpG sites
CpG	gene	non-POD	POD	Db	p-value	adjusted p-value
cg18199231	GTF2IRD1	0.982691	0.969364	0.0133272	9.94972e-05	0.999989
cg07566425	RASGEF1B	0.878594	0.92232	-0.0437259	0.000127764	0.999989
cg25838465		0.549462	0.678403	-0.12894	0.000152003	0.999989
cg16526133	ADAMTS9	0.937724	0.889722	0.0480019	0.00019235	0.999989
cg08756366	CRY1	0.981781	0.964386	0.0173946	0.00019567	0.999989
cg05883874	ZNF214	0.0312003	0.0621397	-0.0309394	0.000238665	0.999989
cg20291244		0.157795	0.409416	-0.251622	0.000252143	0.999989
cg15309028	CTR9	0.0336146	0.0190604	0.0145541	0.000256653	0.999989
cg27527018	ATP6V0E2	0.0162192	0.0389705	-0.0227512	0.0002719	0.999989
cg10591607	GRIK2	0.0251074	0.0450338	-0.0199264	0.000283923	0.999989
cg02503395	C8orf73	0.0198107	0.0115029	0.00830779	0.000304969	0.999989
cg22238857		0.940436	0.836612	0.103824	0.000310361	0.999989
cg14003621		0.084087	0.142717	-0.0586301	0.000338127	0.999989
cg24460113	APIP	0.0917538	0.135809	-0.0440554	0.000359922	0.999989
cg14447077	VPS13A	0.977559	0.970583	0.00697636	0.000364275	0.999989
cg10828337	FOXG1	0.0331153	0.0501681	-0.0170528	0.000376837	0.999989
cg03557226	NPEPPS	0.0326446	0.0578195	-0.0251749	0.000391099	0.999989
cg06546677	HSF1	0.09776	0.208673	-0.110913	0.000410058	0.999989
cg10448630	OTOA	0.961516	0.948758	0.0127574	0.000432283	0.999989
cg09557972	ZFP161	0.0318049	0.0432905	-0.0114856	0.000481671	0.999989
