## Supplementary material for "Glial Contribution to the Pathogenesis of Post-Operative Delirium Revealed by Multi-omic Analysis of Brain Tissue from Neurosurgery Patients": Table S2

### Sheet: Table S2
Supplementary Table 2. DEG list of whole microglia
POD > non POD					non POD > POD
gene	log2FC (POD / non POD)	pct (non POD)	pct (POD)	adjusted p-value	gene	log2FC (non POD / POD)	pct (non POD)	pct (POD)	adjusted p-value
AL035446.2	2.87834	0.1	0.012	1.42775e-95	TMEM163	2.31248	0.271	0.123	1.49345e-116
C5orf17	2.10943	0.1	0.025	1.51278e-64	NAMPT	1.76733	0.16	0.085	3.95066e-40
ZBTB16	1.62233	0.194	0.087	5.09092e-69	ACSL1	1.42513	0.188	0.106	3.70265e-42
IFI44L	1.38847	0.227	0.08	4.65003e-108	ADGRE2	1.26133	0.223	0.15	4.0767e-31
MX1	1.3736	0.111	0.038	1.60572e-49	GOLGA4	1.14733	0.601	0.558	1.62231e-46
MX2	1.15706	0.142	0.061	1.00938e-45	TFRC	1.04618	0.113	0.081	6.22162e-07
IFI44	1.11744	0.174	0.071	4.08463e-62	SERPINE1	1.04599	0.189	0.154	0.000215334
NHSL1	1.11283	0.134	0.065	6.72039e-34	CPA6	1.04062	0.131	0.077	1.54079e-20
CCL4	1.09128	0.116	0.05	2.07924e-36	LY96	1.01082	0.163	0.114	7.69744e-15
HSP90AA1	1.07231	0.288	0.237	1.00285e-05	SIPA1L1	1.00726	0.185	0.14	3.07344e-12
KCNMB2-AS1	1.05941	0.171	0.077	7.46361e-52	CTSC	0.997914	0.145	0.098	1.76831e-14
XIST	1.03498	0.16	0.069	5.73612e-51	MAP3K8	0.750933	0.127	0.091	9.47594e-08
LYVE1	1.03358	0.104	0.05	1.9917e-25	SPTLC3	0.748975	0.164	0.127	1.60742e-07
MRC1	0.993643	0.122	0.077	4.13765e-13	TBC1D14	0.748226	0.192	0.15	7.61422e-10
LINC01266	0.989685	0.109	0.055	2.67716e-24	IL4R	0.681625	0.114	0.091	0.0154168
CD83	0.976037	0.24	0.114	1.28699e-66	NRXN3	0.67729	0.168	0.128	2.3752e-08
CPM	0.91825	0.105	0.061	8.55659e-15	AC008014.1	0.655568	0.228	0.174	6.56528e-13
AC008050.1	0.892993	0.153	0.076	3.83451e-36	UTY	0.648741	0.251	0.192	6.85132e-16
ZMAT3	0.879626	0.115	0.052	2.12557e-31	USP9Y	0.628542	0.117	0.093	0.0170689
MDM2	0.862084	0.138	0.07	3.88786e-30	FAM20C	0.607972	0.11	0.085	0.00775978
AXL	0.858943	0.212	0.11	4.53473e-47	ITGAM	0.598858	0.165	0.14	0.0134369
SOCS6	0.83211	0.319	0.167	1.36498e-75	SLA	0.588427	0.178	0.143	7.29979e-06
IFNGR1	0.803789	0.302	0.171	5.54505e-57	PCNX1	0.565968	0.227	0.192	3.83225e-06
RBMS3	0.797612	0.138	0.073	2.6931e-26	RBFOX1	0.556278	0.313	0.29	7.27641e-06
XYLT1	0.792018	0.18	0.1	1.1578e-32	RUNX1	0.529418	0.357	0.317	2.91756e-12
LINC01909	0.772171	0.142	0.075	3.78897e-28	ALOX5	0.469755	0.428	0.386	1.65551e-11
XAF1	0.769385	0.408	0.25	2.52507e-72	MARCH1	0.458352	0.398	0.386	0.00086205
AL078590.2	0.766926	0.177	0.101	1.2544e-29	VOPP1	0.447068	0.33	0.31	0.011052
GLDN	0.765628	0.222	0.112	7.86405e-54	DPP10	0.430481	0.189	0.162	0.0145491
EDA	0.757085	0.219	0.124	1.89597e-38	SAT1	0.429891	0.781	0.757	1.62454e-25
CD86	0.751483	0.195	0.112	3.94592e-31	AMPD3	0.42793	0.272	0.242	0.00153069
WIPF3	0.746116	0.102	0.055	1.99906e-17	LPAR6	0.417529	0.355	0.337	0.000963131
RIN2	0.738129	0.364	0.231	3.45134e-52	AL163541.1	0.407775	0.4	0.316	1.84039e-19
LRRK1	0.724142	0.57	0.354	3.09087e-116	AUTS2	0.395337	0.331	0.295	5.29454e-07
TLR2	0.716114	0.136	0.078	5.95024e-21	CD163	0.340844	0.125	0.093	0.000414679
CCL3	0.708828	0.25	0.138	6.79626e-48	BDP1	0.338167	0.388	0.364	3.80317e-05
TANC1	0.702433	0.144	0.079	3.47522e-25	TAF1D	0.337537	0.374	0.354	0.0020942
CBWD2	0.692083	0.25	0.15	3.35912e-37	GRID2	0.295572	0.468	0.401	1.86619e-13
PLCXD3	0.690531	0.148	0.081	1.38737e-25	FKBP5	0.286045	0.437	0.362	7.26131e-15
IVNS1ABP	0.689333	0.161	0.093	1.13542e-24	AKAP13	0.282977	0.539	0.542	0.000368667
HLA-DRB1	0.686481	0.119	0.065	1.1716e-19	ANKRD12	0.270708	0.533	0.518	8.30433e-06
HDAC9	0.682277	0.249	0.147	6.64923e-39
CCND3	0.680063	0.201	0.127	9.36426e-24
NR4A1	0.675652	0.231	0.15	1.88706e-26
IPCEF1	0.669858	0.544	0.342	6.00454e-98
LYN	0.665604	0.25	0.147	1.47799e-38
TBC1D16	0.663702	0.213	0.14	6.02874e-23
IRAK2	0.648288	0.283	0.171	2.29898e-42
DSCAM	0.638838	0.484	0.322	3.81432e-65
DDX60L	0.63198	0.198	0.12	3.53836e-26
SHTN1	0.629825	0.551	0.371	2.73867e-79
RILPL2	0.618868	0.117	0.072	2.55564e-12
KCNQ3	0.618733	0.5	0.331	2.18794e-68
INSR	0.617118	0.142	0.092	2.23506e-13
SAMD9L	0.607252	0.264	0.163	2.69112e-35
IL13RA1	0.606663	0.251	0.153	2.35042e-32
SLC44A2	0.598209	0.117	0.07	2.90686e-14
SPTLC2	0.595522	0.357	0.24	4.82777e-37
GALNT2	0.594854	0.131	0.079	3.5377e-16
CD84	0.58673	0.144	0.086	3.12033e-18
ITGB5	0.585302	0.107	0.059	6.60237e-17
DEPTOR	0.58029	0.108	0.065	2.25998e-12
MTSS1	0.575922	0.166	0.106	6.06756e-17
GPCPD1	0.574659	0.281	0.178	5.43786e-34
FOXN3	0.571847	0.572	0.405	1.92988e-67
AC010378.2	0.56649	0.187	0.111	2.18651e-25
RGL1	0.564733	0.153	0.097	1.98552e-15
EIF2AK2	0.555678	0.129	0.075	3.33889e-17
USP6NL	0.549301	0.171	0.108	9.69813e-19
PSMA1	0.545746	0.557	0.423	6.33332e-46
LINC01374	0.544277	0.648	0.47	1.31915e-74
LINC02642	0.544146	0.223	0.139	7.30731e-27
PIK3AP1	0.536207	0.204	0.12	9.73816e-29
GNAS	0.536147	0.15	0.086	9.05888e-22
TUT7	0.534552	0.382	0.276	4.97845e-30
MIR222HG	0.527609	0.13	0.071	1.33334e-21
PARP14	0.527048	0.581	0.443	2.94895e-54
RTTN	0.52411	0.503	0.341	1.73864e-66
RNF220	0.514919	0.103	0.061	3.30362e-12
RASGEF1B	0.512787	0.109	0.066	1.71529e-12
EGR3	0.509852	0.183	0.113	2.46539e-21
LINC01141	0.509423	0.144	0.087	1.74512e-16
SFMBT2	0.504869	0.748	0.593	1.35768e-79
APBB1IP	0.504437	0.529	0.379	1.85113e-52
SMAP2	0.495552	0.524	0.411	1.2203e-33
P2RY12	0.493953	0.407	0.276	2.17196e-41
ZNF277	0.49067	0.186	0.126	1.4314e-14
MIR29B2CHG	0.489846	0.117	0.071	3.80693e-13
CLEC7A	0.485469	0.133	0.078	1.84042e-16
GBP2	0.483886	0.188	0.126	1.72995e-15
LPAR1	0.482854	0.234	0.16	1.95491e-18
PARP9	0.482121	0.102	0.059	3.72834e-13
TMSB4X	0.481845	0.118	0.072	1.02365e-12
DLGAP2	0.479703	0.108	0.072	3.80982e-07
GAB1	0.477902	0.106	0.063	3.03515e-12
SP110	0.474733	0.344	0.234	4.40861e-32
LPCAT2	0.469757	0.723	0.578	4.11551e-65
TGFBR1	0.465667	0.133	0.081	1.06054e-14
TAPT1-AS1	0.462787	0.153	0.1	2.19389e-13
ATP6V0A1	0.460253	0.159	0.101	3.07984e-15
USP53	0.458108	0.377	0.309	1.78433e-12
GALNT1	0.455855	0.286	0.196	1.61974e-23
ANXA4	0.454199	0.109	0.068	1.65991e-10
AC025569.1	0.454113	0.106	0.068	1.3965e-08
C3AR1	0.451375	0.224	0.137	1.35788e-26
NAV2	0.444471	0.363	0.267	9.81725e-25
HLA-DPB1	0.439911	0.195	0.133	2.64692e-14
NEK7	0.439755	0.157	0.102	1.88587e-13
TBC1D12	0.435125	0.132	0.083	9.59064e-13
HTRA1	0.432987	0.191	0.123	7.37165e-18
ELMO1	0.431887	0.723	0.602	3.38531e-37
GCNT2	0.428039	0.135	0.084	9.40321e-14
PHLPP1	0.427908	0.156	0.102	1.53616e-13
CPVL	0.42676	0.101	0.065	2.99994e-08
CDC14B	0.42549	0.124	0.083	2.20583e-08
FAM106A	0.425023	0.166	0.116	6.69377e-10
DLEU2	0.423815	0.246	0.159	1.32098e-22
OLR1	0.420757	0.592	0.426	1.58015e-56
CHKA	0.420145	0.178	0.125	1.14238e-10
ARHGAP17	0.411636	0.124	0.083	4.98064e-08
MICOS10	0.410574	0.16	0.113	1.34483e-08
IRF8	0.406771	0.103	0.071	3.97129e-05
IFNLR1	0.406456	0.122	0.087	1.53714e-05
CD74	0.405225	0.176	0.115	4.54438e-15
PECAM1	0.403299	0.127	0.085	1.16397e-08
CCSER1	0.398009	0.103	0.066	1.75604e-08
MAP4K4	0.397723	0.302	0.207	8.25853e-23
PLD1	0.396701	0.193	0.135	8.39123e-12
HSP90AB1	0.396393	0.102	0.069	1.46826e-05
VSIG4	0.396318	0.213	0.139	8.7851e-21
FTO	0.394741	0.154	0.104	4.95972e-11
LDLRAD4	0.39434	0.834	0.724	3.63501e-52
NAV1	0.393197	0.112	0.072	1.20454e-08
ATP2C1	0.392289	0.277	0.186	1.3537e-22
CSGALNACT1	0.388982	0.306	0.24	3.16691e-11
CDK6	0.388781	0.163	0.103	5.61138e-16
PSME4	0.387792	0.2	0.141	1.54172e-11
B3GNT5	0.387718	0.143	0.093	1.49794e-11
RICTOR	0.387374	0.233	0.156	7.13448e-19
C20orf194	0.385808	0.306	0.227	7.20002e-16
CHSY3	0.384172	0.159	0.11	5.35964e-10
NPL	0.384135	0.145	0.095	4.55318e-11
MAP3K5	0.383069	0.254	0.179	1.50776e-15
AC068587.4	0.378892	0.26	0.185	2.60241e-16
ANKRD44	0.377931	0.487	0.355	8.94288e-32
TNFRSF10B	0.376438	0.108	0.07	1.21076e-08
DOCK8	0.375435	0.716	0.583	1.16913e-45
PELI2	0.374941	0.241	0.171	6.81373e-15
RAPGEF6	0.374497	0.363	0.263	1.05278e-22
RGS16	0.373478	0.106	0.074	5.53341e-05
TANK	0.37342	0.217	0.149	5.86519e-15
BID	0.372407	0.136	0.086	1.56544e-12
SUMF1	0.371043	0.401	0.3	1.23959e-22
NAIP	0.370249	0.224	0.152	8.84888e-16
XACT	0.366735	0.318	0.262	2.29206e-07
UBAC2	0.362712	0.173	0.122	1.87656e-09
DAB2	0.361656	0.109	0.079	0.00063609
DAGLB	0.361295	0.224	0.163	1.61887e-10
DIPK1A	0.358603	0.12	0.078	2.18814e-09
SPATA13	0.358247	0.269	0.197	9.31585e-14
OR3A2	0.356284	0.128	0.091	6.6234e-06
MTUS1	0.355735	0.155	0.107	2.33748e-09
PLA2G4A	0.354056	0.245	0.172	1.06699e-15
SLC24A2	0.353823	0.101	0.071	0.000176865
PICALM	0.352875	0.316	0.235	2.52662e-14
NUBPL	0.352434	0.146	0.102	1.03546e-07
GLCCI1	0.352212	0.337	0.256	3.31296e-16
PIK3R5	0.352171	0.416	0.324	1.19856e-17
LPIN2	0.351112	0.201	0.141	1.02693e-11
STX7	0.348097	0.222	0.15	1.55314e-16
ARFIP1	0.348072	0.232	0.166	8.98445e-13
PDGFB	0.347019	0.239	0.165	1.69103e-16
LRCH1	0.345363	0.198	0.138	3.92779e-12
AL592183.1	0.344103	0.213	0.146	3.2979e-15
WSB1	0.343759	0.174	0.119	2.81099e-11
WTAP	0.341965	0.101	0.067	7.98026e-07
ENTPD1	0.341263	0.159	0.109	8.38587e-10
MED13L	0.340362	0.28	0.201	1.00436e-15
NFKBID	0.339702	0.156	0.105	5.72256e-11
GRK3	0.338521	0.185	0.132	7.80864e-10
AL162414.1	0.338402	0.125	0.085	3.41034e-07
THEMIS2	0.337668	0.161	0.112	3.05425e-09
MS4A7	0.337145	0.155	0.102	7.29348e-12
PMS1	0.33639	0.17	0.127	5.30921e-06
KLHL5	0.335109	0.476	0.37	5.01019e-21
DYRK1A	0.334403	0.114	0.078	3.11454e-06
KDM6A	0.333456	0.124	0.085	7.12682e-07
VWA8	0.332462	0.102	0.067	2.15826e-07
ADAM17	0.332229	0.163	0.109	1.30083e-11
NCKAP5	0.330739	0.373	0.273	1.05691e-20
AC022509.2	0.329927	0.113	0.071	1.1365e-09
GAREM1	0.328463	0.197	0.138	1.01286e-11
C6orf62	0.326841	0.118	0.078	4.40198e-08
PER1	0.326782	0.13	0.089	7.6229e-08
RHOQ	0.321057	0.172	0.121	1.63924e-09
LINC01091	0.320984	0.219	0.161	7.68854e-11
RTN4	0.320473	0.263	0.189	9.55432e-14
SREBF2	0.320199	0.103	0.071	4.51408e-05
CCDC18-AS1	0.31897	0.146	0.102	2.59973e-07
TLK2	0.317425	0.126	0.09	1.13346e-05
TDRD7	0.316188	0.152	0.111	8.00494e-06
PRKCB	0.315698	0.125	0.089	1.54382e-05
SORL1	0.3155	0.45	0.328	3.29751e-25
CNOT2	0.31476	0.102	0.069	5.40734e-06
AKT3	0.313554	0.334	0.248	3.27775e-15
SALL1	0.312503	0.103	0.07	1.97507e-05
C2CD5	0.311933	0.126	0.089	6.41303e-06
ADAM9	0.311184	0.122	0.082	4.38428e-08
P2RX7	0.310891	0.171	0.12	1.08378e-09
SYNDIG1	0.310879	0.802	0.691	2.27001e-42
NRIP1	0.310161	0.251	0.184	8.41188e-12
MAML2	0.309413	0.287	0.225	5.61747e-08
CD53	0.308824	0.208	0.148	3.386e-11
ST6GAL1	0.306215	0.853	0.763	2.37387e-37
SORT1	0.303404	0.117	0.084	0.000211063
ARID5A	0.302161	0.173	0.125	4.49684e-08
AC008591.1	0.302116	0.138	0.099	3.12591e-06
TMEM165	0.30026	0.146	0.102	2.44726e-07
CHMP3	0.300063	0.142	0.105	0.000143699
ARHGAP12	0.298663	0.364	0.275	1.15457e-14
SGK1	0.298073	0.427	0.326	1.24622e-19
HECTD2	0.297095	0.323	0.245	7.4784e-13
CTNNA3	0.295909	0.194	0.141	8.2689e-09
FCGR2A	0.295384	0.162	0.11	1.02881e-10
ARPC3	0.295362	0.136	0.092	3.00057e-08
RAB1A	0.293763	0.212	0.152	2.31187e-10
GIT2	0.292413	0.178	0.126	5.20769e-09
FMN1	0.288907	0.348	0.262	2.35165e-15
AC087564.1	0.288887	0.195	0.137	1.03009e-11
MKNK1	0.288435	0.351	0.266	1.94091e-13
ARPC2	0.287623	0.295	0.211	2.18545e-16
RASSF8	0.286395	0.161	0.116	7.86418e-07
MBD4	0.286381	0.246	0.183	4.43163e-10
PLK3	0.286357	0.113	0.076	1.11158e-06
ATG7	0.286251	0.156	0.119	0.000890716
DBNL	0.281321	0.144	0.095	8.46068e-10
SCP2	0.280454	0.129	0.097	0.000849954
SLC11A1	0.279211	0.426	0.341	2.10951e-12
ZBTB20	0.279197	0.348	0.261	6.2245e-15
SAMD9	0.277675	0.114	0.078	3.68593e-06
NIBAN1	0.27637	0.149	0.1	3.72674e-10
WDR37	0.276091	0.153	0.114	6.34541e-05
XPR1	0.27522	0.112	0.08	0.000108824
NCK1	0.275059	0.169	0.121	1.93889e-07
DEK	0.274225	0.14	0.099	3.82453e-06
DIP2B	0.273901	0.309	0.227	1.72852e-14
TBC1D4	0.273372	0.244	0.171	5.074e-14
SPI1	0.273344	0.165	0.113	5.35722e-10
SMAD2	0.272728	0.114	0.081	9.4671e-05
FAR2	0.272503	0.212	0.171	0.00236073
PPP2R2B	0.271498	0.124	0.092	0.000928951
ADAR	0.270723	0.13	0.091	5.84785e-06
SETBP1	0.270618	0.126	0.093	0.00169443
RNASET2	0.27015	0.346	0.269	3.45298e-10
ATXN7L1	0.269832	0.117	0.084	0.000182509
TBC1D1	0.269318	0.234	0.169	5.62722e-11
CCDC91	0.269129	0.231	0.166	2.15252e-11
VRK2	0.26861	0.11	0.075	1.10002e-05
WIPF1	0.266833	0.131	0.094	2.70974e-05
PCMTD1	0.26594	0.134	0.095	7.34369e-06
GARNL3	0.265163	0.132	0.096	0.000114394
DISC1	0.264858	0.551	0.434	5.58738e-21
ADK	0.264839	0.338	0.252	6.47067e-15
CCDC26	0.264383	0.326	0.261	3.89345e-09
DENND1A	0.263907	0.112	0.079	4.84821e-05
RNF150	0.263056	0.337	0.26	2.5121e-11
ENTPD1-AS1	0.262647	0.105	0.077	0.00717844
ARHGAP24	0.262277	0.576	0.465	3.56187e-19
TFEC	0.262276	0.114	0.08	6.57103e-05
SNX1	0.262217	0.11	0.078	0.00014816
KCNQ1	0.262184	0.272	0.192	6.01358e-15
ZFHX3	0.262088	0.387	0.294	4.31287e-14
KANSL1L	0.261181	0.15	0.11	3.27508e-05
PTBP2	0.26103	0.12	0.085	7.04362e-05
ZMYM6	0.260919	0.128	0.094	0.000509181
TUG1	0.258796	0.123	0.084	1.52903e-06
CSF2RA	0.257815	0.668	0.566	4.23842e-19
SHOC2	0.257104	0.202	0.145	3.5928e-09
EPS15	0.256991	0.213	0.161	3.98616e-07
TPK1	0.256209	0.221	0.159	4.46203e-11
CPEB3	0.255829	0.175	0.135	0.000246821
DGLUCY	0.255778	0.13	0.093	5.21716e-05
NFIA	0.255311	0.114	0.082	0.000380215
HGSNAT	0.254451	0.106	0.076	0.000904497
KIAA1328	0.253712	0.302	0.239	2.77251e-08
ZFPM2-AS1	0.252317	0.22	0.172	1.47661e-05
NCOA3	0.252202	0.241	0.184	3.95113e-07
RALGAPA2	0.251944	0.138	0.099	2.33349e-05
PIGN	0.251188	0.112	0.08	0.000301255
RFFL	0.250709	0.124	0.089	0.000142013
PWWP3A	0.25049	0.102	0.072	0.000416134
