## Supplementary material for "Glial Contribution to the Pathogenesis of Post-Operative Delirium Revealed by Multi-omic Analysis of Brain Tissue from Neurosurgery Patients": Table S3

### Sheet: Table S3
Supplementary Table 3. DEG list of Inf-DAM microglia
POD > non POD					non POD > POD
gene	log2FC (POD / non POD)	pct (non POD)	pct (POD)	adjusted p-value	gene	log2FC (non POD / POD)	pct (non POD)	pct (POD)	adjusted p-value
XIST	2.48784	0.168	0.03	4.38491e-19	TMEM163	3.25867	0.309	0.103	3.10807e-31
MX1	1.98338	0.101	0.023	5.60802e-08	CD163	1.73509	0.159	0.06	1.80529e-08
AC008050.1	1.97571	0.148	0.043	1.98371e-10	ACSL1	1.70633	0.32	0.153	1.01133e-17
PTCHD4	1.90631	0.108	0.019	2.46984e-10	GOLGA4	1.59623	0.676	0.564	4.4476e-22
IFI44L	1.69302	0.193	0.057	1.68985e-14	NAMPT	1.58025	0.26	0.148	4.33386e-08
PLCXD3	1.68738	0.149	0.045	1.27557e-09	PTPN1	1.52891	0.157	0.08	0.000346849
IFI44	1.57769	0.161	0.052	4.82966e-10	LY96	1.47698	0.139	0.074	0.0295883
NHSL1	1.51864	0.117	0.049	0.00156345	TBC1D14	1.35878	0.216	0.123	2.64189e-05
KCNMB2-AS1	1.50287	0.169	0.049	5.26491e-12	HBEGF	1.35707	0.261	0.143	1.91226e-08
MX2	1.44619	0.142	0.055	7.18816e-06	CTSC	1.27405	0.182	0.093	5.49711e-05
HLA-DQA1	1.44615	0.112	0.041	0.000247208	ADGRE2	1.2396	0.37	0.244	5.65666e-09
AL031599.1	1.39183	0.161	0.078	0.000988704	MARCH1	1.18987	0.36	0.262	4.28924e-06
MDM2	1.28861	0.161	0.058	3.22633e-08	FLT1	1.11502	0.267	0.169	0.000444283
HLA-DRB1	1.18967	0.15	0.061	1.8497e-05	UTY	1.04934	0.258	0.16	0.000108773
CCL4	1.18882	0.277	0.118	1.36822e-13	TYMP	1.04678	0.297	0.221	0.0226343
ZFPM2-AS1	1.15694	0.201	0.11	0.000819046	FKBP5	0.756641	0.504	0.32	1.22294e-12
EDA	1.14353	0.213	0.092	2.9203e-08	RUNX1	0.692837	0.459	0.367	7.26512e-05
RILPL2	1.14336	0.193	0.084	4.16029e-07
CPVL	1.12493	0.126	0.055	0.00217354
HLA-DPA1	1.10555	0.104	0.037	0.000460834
SAMD9L	1.08342	0.252	0.11	2.08848e-10
XAF1	1.06357	0.398	0.188	5.15723e-18
CD84	1.04719	0.17	0.082	0.000257838
LINC02642	1.02386	0.223	0.099	1.75331e-08
CCL2	1.02249	0.107	0.046	0.02947
WIPF3	1.01463	0.13	0.054	0.000647782
DBI	1.00781	0.117	0.054	0.0308826
IL13RA1	1.00483	0.281	0.138	4.39109e-09
AC010378.2	1.00175	0.184	0.083	8.22113e-06
EGR2	0.972335	0.165	0.077	0.000242361
RIN2	0.936869	0.452	0.261	1.68631e-13
CD83	0.933005	0.426	0.224	1.10271e-14
LRRK1	0.907103	0.553	0.299	9.95624e-23
AXL	0.894555	0.193	0.092	3.07694e-05
LINC01909	0.890488	0.149	0.076	0.0253991
CD86	0.872973	0.266	0.145	1.09125e-05
IFNGR1	0.872922	0.244	0.127	8.38906e-06
XYLT1	0.857554	0.192	0.111	0.0266258
LPAR1	0.851758	0.267	0.154	0.000231816
RTTN	0.847604	0.594	0.356	2.93727e-19
RICTOR	0.833446	0.205	0.097	9.94219e-06
CBWD2	0.827808	0.317	0.18	3.77764e-07
HLA-B	0.816779	0.119	0.049	0.0044631
PELI2	0.815948	0.216	0.113	0.000109018
SYNDIG1	0.813773	0.848	0.601	2.97587e-33
DDX60L	0.798851	0.221	0.112	1.99817e-05
LINC01141	0.798708	0.156	0.075	0.00343851
GCNT2	0.797967	0.121	0.057	0.0489821
PSMA1	0.794424	0.546	0.388	1.1536e-08
AL078590.2	0.790598	0.222	0.126	0.00113337
LYN	0.785284	0.288	0.168	3.27296e-05
TBC1D16	0.781956	0.2	0.11	0.0026821
LRMP	0.781929	0.125	0.058	0.0279265
CD74	0.781421	0.203	0.102	0.000188811
HLA-DPB1	0.773687	0.221	0.123	0.00051841
INHBA	0.768268	0.188	0.104	0.0101908
AC087564.1	0.766118	0.173	0.091	0.00971431
DAGLB	0.760823	0.269	0.154	7.36635e-05
SUPT6H	0.75383	0.154	0.078	0.0207665
TRIM22	0.73539	0.174	0.091	0.0102221
AC068587.4	0.731133	0.27	0.155	0.000235837
ZNF277	0.722458	0.24	0.147	0.0235558
IRAK2	0.712944	0.468	0.269	9.62863e-13
IPCEF1	0.707863	0.67	0.456	4.03262e-17
XACT	0.695788	0.336	0.227	0.00148795
SHTN1	0.684652	0.621	0.432	8.72769e-12
LINC01374	0.681731	0.555	0.37	5.58967e-10
TUT7	0.680043	0.51	0.362	6.96204e-08
NR4A1	0.662015	0.479	0.343	8.43134e-06
LINC01091	0.658225	0.253	0.138	2.57553e-05
GPCPD1	0.657133	0.321	0.218	0.0167726
TBC1D4	0.644017	0.223	0.132	0.0228989
PARP14	0.63207	0.575	0.417	1.94151e-09
SORL1	0.632036	0.372	0.203	5.79615e-09
SP110	0.631324	0.309	0.17	1.52692e-06
PIK3AP1	0.627668	0.227	0.127	0.00217175
GLCCI1	0.624481	0.311	0.214	0.049709
ZBTB20	0.621617	0.332	0.204	5.71707e-05
GNG7	0.610565	0.375	0.237	1.75168e-05
GBP2	0.601145	0.395	0.274	0.000863161
LINC02232	0.589708	0.335	0.206	0.000130123
DLEU2	0.582508	0.222	0.132	0.0458108
SMAP2	0.578468	0.55	0.412	7.1274e-05
SPATA13	0.574205	0.316	0.203	0.00425288
ANKRD44	0.569438	0.442	0.296	5.0786e-05
LPCAT2	0.568817	0.694	0.533	5.30927e-11
C3AR1	0.564725	0.273	0.153	9.48294e-05
RNASET2	0.557734	0.31	0.199	0.0100421
CCL3	0.557074	0.469	0.296	2.54634e-07
SOCS6	0.546666	0.347	0.213	9.23926e-05
GLDN	0.53983	0.257	0.163	0.0224468
EGR3	0.538221	0.307	0.18	0.000216031
ATP2C1	0.531123	0.265	0.16	0.011884
DSCAM	0.526556	0.5	0.325	2.92886e-08
ATM	0.508869	0.619	0.391	1.20766e-10
RTN4	0.507888	0.283	0.181	0.0420785
JAK2	0.495693	0.53	0.373	1.5157e-05
WDFY4	0.489821	0.29	0.184	0.0261909
SUMF1	0.487906	0.358	0.252	0.0356228
CYFIP1	0.48786	0.512	0.358	0.000172205
PAFAH1B1	0.480122	0.254	0.156	0.0356198
ARHGAP25	0.47625	0.67	0.465	6.92029e-12
FOXN3	0.473587	0.53	0.375	1.37071e-05
MCF2L	0.465709	0.29	0.181	0.0087607
KCNQ1	0.459128	0.272	0.161	0.00704806
DOCK8	0.457509	0.684	0.508	5.76283e-09
KLHL5	0.453649	0.481	0.353	0.0176322
QKI	0.451081	0.678	0.53	7.97173e-05
MEF2C	0.447961	0.911	0.798	5.11162e-13
ELMO1	0.440213	0.717	0.578	0.00128209
RNF213	0.421003	0.493	0.329	6.38972e-05
NAV3	0.41656	0.66	0.504	1.04757e-06
LINC02798	0.413295	0.864	0.747	3.22099e-06
KCNQ3	0.412842	0.472	0.324	0.00159783
ATP8B4	0.383979	0.757	0.614	5.7576e-07
APBB1IP	0.376143	0.461	0.334	0.0217839
MIR646HG	0.376007	0.259	0.159	0.0486261
TRA2B	0.373895	0.414	0.291	0.0466102
AC079015.1	0.372518	0.389	0.261	0.00986094
ST6GAL1	0.360433	0.857	0.753	0.00063861
CSF2RA	0.358897	0.722	0.591	0.00110701
ARHGAP24	0.356635	0.563	0.429	0.0182497
SFMBT2	0.351763	0.668	0.506	2.46013e-06
OLR1	0.348483	0.823	0.668	6.02128e-07
EPB41L2	0.324375	0.544	0.403	0.0407748
FRMD4A	0.281288	0.789	0.633	0.00286759
