## Supplementary material for "Glial Contribution to the Pathogenesis of Post-Operative Delirium Revealed by Multi-omic Analysis of Brain Tissue from Neurosurgery Patients": Table S4

### Sheet: Table S4
Supplementary Table 4. DEG list of homeostatic microglia
POD > non POD					non POD > POD
gene	log2FC (POD / non POD)	pct (non POD)	pct (POD)	adjusted p-value	gene	log2FC (non POD / POD)	pct (non POD)	pct (POD)	adjusted p-value
ZBTB16	1.58069	0.173	0.076	7.31286e-38	TMEM163	2.11571	0.234	0.116	2.26368e-49
IFI44L	1.46506	0.244	0.081	1.93537e-79	NAMPT	1.89372	0.102	0.063	2.21331e-08
MX2	1.34713	0.142	0.051	9.27743e-38	SERPINE1	1.20907	0.186	0.149	0.00860225
MX1	1.32348	0.117	0.04	2.58552e-32	ACSL1	1.19297	0.138	0.087	4.67389e-11
EPSTI1	1.19604	0.103	0.036	2.79972e-26	ADGRE2	1.04415	0.17	0.135	0.000595249
LYVE1	1.13299	0.102	0.046	4.07797e-17	CPA6	0.855288	0.122	0.08	1.95045e-06
IFI44	1.0757	0.177	0.071	2.02443e-40	GOLGA4	0.849544	0.566	0.566	6.29228e-07
KCNMB2-AS1	1.04514	0.191	0.086	1.60497e-36	CTSC	0.835171	0.132	0.102	0.0210679
CD83	1.0176	0.211	0.092	1.65056e-42	LY96	0.82879	0.152	0.117	0.0022574
HSP90AA1	0.954857	0.285	0.221	3.7153e-06	SPTLC3	0.725393	0.16	0.128	0.0178849
NHSL1	0.933918	0.128	0.067	1.55697e-15	AC008014.1	0.720037	0.241	0.182	2.93894e-09
LINC01266	0.921622	0.126	0.065	8.05232e-16	UTY	0.585342	0.248	0.201	2.5064e-05
SOCS6	0.910241	0.339	0.17	4.71607e-58	KDM7A	0.57279	0.191	0.156	0.0199981
MRC1	0.87666	0.127	0.084	8.80331e-06	SLC12A6	0.565847	0.214	0.18	0.0176463
ZMAT3	0.859205	0.126	0.06	3.1448e-19	VOPP1	0.523934	0.355	0.318	5.86381e-05
TLR2	0.855909	0.139	0.071	2.67316e-18	ALOX5	0.516703	0.412	0.378	0.000101577
HLA-B	0.846931	0.101	0.041	1.43137e-20	LPAR6	0.509673	0.393	0.356	1.83612e-06
LINC01909	0.846735	0.153	0.076	2.52264e-21	AL163541.1	0.43178	0.419	0.33	8.14769e-14
AC008050.1	0.836204	0.172	0.086	4.47961e-25	AUTS2	0.385777	0.341	0.306	0.00394059
XAF1	0.823452	0.425	0.258	1.35134e-51	SAT1	0.344968	0.755	0.732	1.12368e-08
IVNS1ABP	0.796449	0.16	0.084	7.11837e-20	GRID2	0.339803	0.508	0.427	3.91294e-12
IFNGR1	0.792746	0.326	0.186	4.28094e-39	FKBP5	0.289987	0.416	0.351	3.19595e-07
AL078590.2	0.786333	0.178	0.101	5.89302e-18	ANKRD12	0.268084	0.534	0.52	0.00952273
GLDN	0.782724	0.228	0.114	1.79791e-35	RASGEF1C	0.219944	0.638	0.624	0.00768134
WIPF3	0.752115	0.105	0.056	4.36166e-11
CCL3	0.736485	0.217	0.117	1.40313e-26
XIST	0.735065	0.156	0.081	8.34972e-19
CBWD2	0.729167	0.253	0.145	3.22886e-27
MDM2	0.718436	0.139	0.075	5.36727e-15
TANC1	0.71159	0.162	0.087	2.88402e-18
AXL	0.705595	0.212	0.117	1.2635e-23
LRRK1	0.696793	0.597	0.383	3.01624e-73
XYLT1	0.692684	0.177	0.1	4.86821e-18
IRAK2	0.678817	0.264	0.158	1.14001e-24
TBC1D16	0.659162	0.222	0.148	2.35629e-13
RIN2	0.658177	0.355	0.231	8.11051e-27
DSCAM	0.653457	0.497	0.334	5.40146e-41
IPCEF1	0.648238	0.566	0.348	2.12802e-68
ATP10D	0.639921	0.112	0.063	1.2577e-09
PARP9	0.634404	0.104	0.054	2.48068e-11
DDX60L	0.629053	0.198	0.117	1.08984e-16
EIF2AK2	0.621466	0.136	0.076	7.01263e-13
KCNQ3	0.619539	0.52	0.343	4.01905e-47
HDAC9	0.617174	0.247	0.151	6.5006e-21
NR4A1	0.616968	0.186	0.114	3.56993e-14
LYN	0.6168	0.251	0.149	1.49554e-22
SHTN1	0.612843	0.561	0.374	5.34075e-51
CD86	0.609382	0.182	0.11	4.64126e-14
EDA	0.60051	0.206	0.129	1.6783e-14
TGFBR1	0.600493	0.139	0.08	6.83074e-12
SPTLC2	0.597022	0.366	0.239	1.15023e-26
SAMD9L	0.596487	0.281	0.173	2.63813e-23
PLCXD3	0.59396	0.165	0.093	1.13905e-15
PARP14	0.585309	0.591	0.437	6.10455e-42
RBMS3	0.577039	0.129	0.077	4.74763e-09
MTSS1	0.576999	0.161	0.1	7.67107e-11
FOXN3	0.572576	0.59	0.415	2.44776e-45
RGL1	0.57096	0.147	0.094	3.02879e-08
AL592429.2	0.566627	0.104	0.063	3.29962e-06
FTO	0.559746	0.164	0.097	3.37811e-13
IFNLR1	0.558644	0.12	0.076	1.44506e-06
GNAS	0.544704	0.157	0.088	4.27628e-15
GPCPD1	0.543191	0.279	0.174	1.11964e-20
ITGB5	0.53695	0.111	0.063	6.24438e-09
RILPL2	0.535463	0.107	0.068	7.51517e-05
USP6NL	0.531674	0.182	0.116	3.19525e-11
CCND3	0.5235	0.201	0.139	3.03798e-08
SLC44A2	0.522466	0.12	0.075	6.20543e-07
LINC01141	0.517093	0.158	0.098	6.08127e-10
TMSB4X	0.512106	0.127	0.075	2.88056e-09
MIR222HG	0.511661	0.128	0.068	7.56493e-14
GALNT1	0.506276	0.304	0.199	6.20023e-19
PIK3AP1	0.504476	0.208	0.122	3.35901e-17
APBB1IP	0.50318	0.562	0.407	1.71747e-34
PSMA1	0.502872	0.582	0.449	1.23809e-26
OLR1	0.501279	0.573	0.384	1.46812e-47
CD84	0.498574	0.145	0.089	1.96306e-09
SP110	0.493902	0.363	0.247	6.1341e-21
GAB1	0.493778	0.11	0.062	6.31948e-09
TUT7	0.488076	0.371	0.259	1.28019e-18
PECAM1	0.488042	0.128	0.08	3.11701e-07
DLGAP2	0.4876	0.103	0.068	0.00273841
FAM106A	0.486336	0.169	0.114	2.55857e-07
PLD1	0.485418	0.21	0.14	2.27925e-10
EGR3	0.483846	0.169	0.105	2.59466e-11
IL13RA1	0.476715	0.252	0.166	1.52032e-13
INSR	0.476637	0.14	0.098	0.000229577
NPL	0.475443	0.149	0.091	1.69938e-09
SMAP2	0.472755	0.526	0.418	2.11994e-18
AC010378.2	0.472101	0.204	0.125	3.05166e-14
BID	0.468322	0.145	0.086	1.51988e-10
MICOS10	0.466439	0.182	0.123	1.17946e-07
GALNT2	0.465138	0.135	0.087	1.25778e-06
TAPT1-AS1	0.464761	0.163	0.105	7.65521e-09
HTRA1	0.463248	0.204	0.125	2.32358e-14
LINC01374	0.462956	0.67	0.506	2.40383e-36
HLA-DRB1	0.461232	0.108	0.066	4.19669e-06
B3GNT5	0.455567	0.137	0.084	2.18014e-08
RTTN	0.44768	0.523	0.352	6.57015e-45
P2RY12	0.444731	0.454	0.324	5.64108e-24
CPVL	0.44408	0.103	0.064	2.05822e-05
VSIG4	0.438919	0.223	0.138	1.49926e-16
DEPTOR	0.4382	0.112	0.073	0.000236509
NAV2	0.431127	0.395	0.29	1.49487e-16
LINC02642	0.430913	0.235	0.157	4.67034e-12
DEK	0.429743	0.146	0.094	7.8193e-07
SFMBT2	0.427305	0.758	0.63	3.04659e-35
ZNF277	0.415966	0.182	0.122	3.26308e-08
SLC11A1	0.415435	0.396	0.287	1.73437e-16
LPCAT2	0.412831	0.742	0.611	5.84467e-34
IRF8	0.407764	0.107	0.07	0.000491664
DLEU2	0.407151	0.257	0.167	9.38611e-14
CYTH3	0.407057	0.105	0.065	1.52522e-05
ARHGAP17	0.405516	0.139	0.092	1.90873e-05
SPATA13	0.404487	0.278	0.197	1.73957e-10
UBAC2	0.401712	0.176	0.118	1.67019e-07
NFKB1	0.400503	0.17	0.108	5.18182e-10
CLEC7A	0.397656	0.123	0.076	9.89763e-07
ATP2C1	0.395718	0.294	0.194	1.04756e-15
NRIP1	0.395139	0.267	0.183	1.3134e-11
LDLRAD4	0.391262	0.842	0.727	1.66932e-34
PRKCB	0.3904	0.129	0.087	0.00019468
RAPGEF6	0.390218	0.393	0.279	5.06928e-17
ADAM9	0.389806	0.121	0.075	9.22965e-07
GCNT2	0.389775	0.141	0.091	1.65904e-06
PER1	0.389024	0.124	0.08	1.95549e-05
NFKBID	0.386321	0.137	0.087	4.56534e-07
SETBP1	0.386188	0.134	0.093	0.000517682
MIR29B2CHG	0.385619	0.121	0.077	6.61536e-06
RAB1A	0.384832	0.22	0.148	7.72975e-10
PHLPP1	0.383811	0.149	0.096	1.59756e-07
TBC1D12	0.382649	0.136	0.089	5.91298e-06
LPAR1	0.382027	0.239	0.167	3.5728e-09
MAML2	0.380046	0.3	0.222	3.19513e-08
ZNRF2	0.37795	0.1	0.066	0.00412228
TLK2	0.37793	0.13	0.089	0.000484006
CDC14B	0.377458	0.124	0.083	0.000386539
AC025569.1	0.37642	0.117	0.079	0.00120396
RHOQ	0.375572	0.17	0.114	3.77905e-07
TNFRSF10B	0.375161	0.105	0.068	0.000312665
PLK3	0.374883	0.109	0.07	0.000122524
MYO1E	0.374497	0.23	0.157	1.66356e-10
THEMIS2	0.373282	0.154	0.105	2.01459e-05
FCGR2A	0.371191	0.145	0.091	5.62813e-08
HLA-DPB1	0.366683	0.184	0.131	4.78573e-05
AL162414.1	0.366234	0.141	0.095	4.57958e-05
DOCK8	0.365458	0.739	0.611	1.00381e-27
PICALM	0.365096	0.329	0.239	2.02543e-10
PIK3R5	0.364099	0.422	0.322	2.26425e-12
SAMD9	0.363452	0.128	0.083	1.43006e-05
LPIN2	0.361564	0.216	0.148	3.16485e-08
RASSF8	0.359321	0.173	0.119	5.07034e-06
SAMSN1	0.359213	0.425	0.302	2.02106e-19
ELMO1	0.358413	0.723	0.621	1.75733e-13
VRK2	0.358223	0.114	0.072	2.95049e-05
AC022509.2	0.357052	0.121	0.074	8.03239e-07
STX7	0.355869	0.236	0.157	3.75899e-11
NIBAN1	0.353167	0.153	0.098	5.53479e-08
CDK6	0.352542	0.155	0.102	2.89909e-07
PLA2G4A	0.352336	0.244	0.164	3.01116e-11
ARPC2	0.35101	0.294	0.202	3.6623e-12
PSEN1	0.349698	0.101	0.069	0.0207015
CD74	0.348839	0.174	0.117	3.79545e-07
RICTOR	0.344565	0.241	0.168	8.8785e-09
GBP2	0.344518	0.149	0.097	2.3941e-07
UBE2E3	0.343177	0.103	0.07	0.0120129
C6orf62	0.343082	0.125	0.08	1.60887e-05
CUL1	0.338387	0.124	0.083	0.000478003
PPP2R2B	0.336599	0.126	0.088	0.00889342
ADAM17	0.33596	0.159	0.105	2.40977e-06
GAREM1	0.334697	0.203	0.139	6.24233e-08
XKR6	0.333886	0.118	0.083	0.0238393
NAIP	0.332828	0.232	0.16	2.06444e-08
TANK	0.33246	0.219	0.151	4.5625e-08
PMS1	0.332311	0.173	0.128	0.00332433
CHMP3	0.331585	0.147	0.105	0.0034328
XACT	0.331127	0.35	0.295	0.00652692
NEK7	0.329771	0.156	0.11	0.000409022
DAGLB	0.327787	0.224	0.164	3.4388e-05
IL6R	0.327412	0.165	0.112	3.73164e-06
ARID5A	0.327381	0.164	0.118	0.00125622
HECTD2	0.327315	0.33	0.25	9.2255e-08
MAP4K4	0.327075	0.316	0.222	2.15944e-11
PDGFB	0.325766	0.227	0.159	1.25564e-07
C3AR1	0.325337	0.22	0.146	2.64068e-10
ANKRD44	0.325136	0.511	0.385	2.70334e-15
ENTPD1	0.324653	0.172	0.119	3.44582e-05
ARFIP1	0.324268	0.24	0.173	3.78306e-07
SGK1	0.322665	0.409	0.301	7.63439e-14
LINC01002	0.322375	0.107	0.067	6.7551e-05
AGAP1	0.321562	0.12	0.081	0.00135946
TDRD7	0.320122	0.159	0.113	0.000618021
KDM6A	0.315664	0.127	0.089	0.0114348
SLC25A13	0.31385	0.124	0.087	0.00944628
LINC00632	0.313274	0.152	0.106	0.000408168
TRAF3	0.31208	0.167	0.115	1.75491e-05
PRKN	0.311155	0.307	0.224	4.88536e-09
IKZF1	0.306919	0.155	0.106	5.60174e-05
IL1B	0.306427	0.144	0.094	2.18349e-06
USP16	0.306386	0.115	0.077	0.00250333
SUMF1	0.303348	0.402	0.308	8.11479e-10
MAP3K5	0.302525	0.258	0.19	7.09958e-06
CD53	0.301727	0.217	0.153	1.74546e-06
MBD4	0.301599	0.256	0.182	1.04102e-07
ST6GAL1	0.301136	0.87	0.786	3.75038e-25
WIPF1	0.301057	0.142	0.099	0.00099845
NFIA	0.300974	0.118	0.081	0.00575623
ANXA4	0.29834	0.108	0.074	0.013937
PSME4	0.297491	0.195	0.143	0.000571889
LILRB4	0.296979	0.178	0.127	0.000226729
WSB1	0.294821	0.178	0.122	6.5537e-06
WTAP	0.294316	0.102	0.068	0.0104982
CNOT2	0.29316	0.108	0.074	0.0111226
ACTR2	0.292568	0.12	0.08	0.000438263
CHKA	0.291987	0.175	0.132	0.0132748
CHSY3	0.291253	0.152	0.109	0.00107013
AC008591.1	0.29055	0.15	0.108	0.00344223
FCGR1B	0.287149	0.213	0.134	3.84089e-12
DIPK1A	0.287042	0.119	0.08	0.000824806
WDR37	0.286585	0.161	0.119	0.00687557
ARHGAP12	0.286207	0.381	0.286	3.57217e-09
EPS15	0.284533	0.219	0.164	0.000492314
SKIL	0.28392	0.416	0.306	2.00168e-12
DBNL	0.282644	0.152	0.097	8.18976e-07
NAV1	0.280013	0.107	0.074	0.0208897
ATP6V0A1	0.27958	0.146	0.101	0.000578808
LINC01091	0.279013	0.228	0.176	0.000706665
TNKS2	0.278003	0.108	0.075	0.0393191
GNB4	0.277281	0.138	0.094	0.000325266
TPK1	0.276843	0.225	0.158	3.88598e-07
SORL1	0.2759	0.487	0.368	2.71617e-12
SALL1	0.275571	0.113	0.078	0.016787
NBAS	0.275086	0.129	0.09	0.00696526
RTN4	0.274262	0.266	0.192	3.41849e-07
MED13L	0.272866	0.286	0.21	3.78455e-07
KCNQ1	0.272692	0.283	0.203	1.66901e-08
KLHL5	0.272531	0.48	0.383	1.04732e-08
BIN2	0.270371	0.156	0.11	0.000990922
ARHGAP25	0.270192	0.626	0.513	4.89083e-12
TFEC	0.268916	0.114	0.08	0.027876
ZEB2	0.267944	0.403	0.305	2.26219e-09
CTSB	0.267269	0.236	0.169	1.99561e-06
ADK	0.266345	0.341	0.259	2.60688e-07
C20orf194	0.266255	0.295	0.23	0.000171044
ARL15	0.264309	0.177	0.127	0.000659178
AC068587.4	0.263313	0.256	0.191	1.3674e-05
ZDHHC21	0.261174	0.127	0.088	0.0040982
NEAT1	0.261147	0.348	0.244	9.69681e-13
DPH6	0.260459	0.222	0.175	0.0126171
NCKAP5	0.260211	0.372	0.28	1.01691e-08
AKT3	0.258811	0.341	0.256	4.99512e-07
ARIH1	0.256319	0.128	0.091	0.0198273
NUBPL	0.256311	0.148	0.108	0.0266552
MERTK	0.255764	0.33	0.242	5.38184e-09
MKNK1	0.254696	0.369	0.283	8.17762e-07
SMAD2	0.253615	0.12	0.084	0.0184097
ADAR	0.252199	0.133	0.094	0.00692884
FMN1	0.251873	0.335	0.255	4.57951e-07
