## Supplementary material for "Glial Contribution to the Pathogenesis of Post-Operative Delirium Revealed by Multi-omic Analysis of Brain Tissue from Neurosurgery Patients": Table S5

### Sheet: Table S5
Supplementary Table 5. DEG list of BAM
POD > non POD					non POD > POD
gene	log2FC (POD / non POD)	pct (non POD)	pct (POD)	adjusted p-value	gene	log2FC (non POD / POD)	pct (non POD)	pct (POD)	adjusted p-value
C5orf17	4.03041	0.147	0.014	5.67655e-20	SLC16A10	3.75585	0.179	0.018	3.48259e-27
AL035446.2	3.21596	0.124	0.014	8.00769e-15	THBS1	2.96059	0.111	0.015	3.25586e-13
ADGRG6	2.62596	0.143	0.023	8.48154e-15	SMIM3	2.49874	0.147	0.039	1.69312e-11
ZBTB16	2.44727	0.307	0.087	5.75678e-29	HBEGF	2.49225	0.123	0.029	3.86042e-10
RBMS3	1.91325	0.19	0.055	1.91094e-13	TMEM163	2.15421	0.406	0.171	3.04041e-29
AP001636.3	1.88895	0.309	0.093	1.8775e-25	SIPA1L1	2.02271	0.324	0.156	8.08262e-17
LINC01266	1.73159	0.104	0.038	0.00168582	NAMPT	1.99465	0.306	0.124	2.25341e-19
PDGFC	1.67552	0.144	0.047	1.56178e-07	ADGRE2	1.9791	0.309	0.125	1.66442e-19
HDAC9	1.47367	0.307	0.127	4.84249e-16	HIVEP2	1.94964	0.103	0.033	4.1942e-05
CCND3	1.43089	0.244	0.107	4.31636e-10	CPA6	1.78912	0.145	0.048	3.47716e-08
MRC1	1.40163	0.177	0.077	7.53983e-06	SLC41A2	1.77522	0.171	0.064	1.44614e-08
AXL	1.39818	0.232	0.103	9.49838e-09	PTPN1	1.69791	0.121	0.051	0.00121114
INSR	1.38955	0.177	0.077	1.14198e-05	ACSL1	1.66703	0.283	0.137	3.43659e-12
NHSL1	1.3543	0.175	0.074	5.04502e-06	FAM20A	1.64399	0.223	0.099	3.06989e-09
PLXND1	1.31713	0.111	0.04	0.00072167	GOLGA4	1.60104	0.675	0.518	3.30727e-24
HLA-DQA1	1.31586	0.114	0.048	0.0128674	SEPTIN9	1.59434	0.102	0.041	0.00927835
XYLT1	1.29635	0.18	0.087	0.000125464	TYMP	1.48154	0.288	0.139	9.06856e-12
CD86	1.24275	0.191	0.088	1.79459e-05	TFRC	1.38933	0.213	0.097	4.2813e-08
CPM	1.21847	0.19	0.108	0.0150418	PAPOLG	1.3892	0.128	0.057	0.00345298
USP53	1.21736	0.453	0.257	9.03548e-17	IL4R	1.29319	0.152	0.07	0.000384344
XIST	1.18708	0.171	0.063	2.4478e-07	LY96	1.22864	0.24	0.145	0.00097088
PTPN18	1.1809	0.109	0.046	0.0254691	KYNU	1.22423	0.203	0.125	0.026081
HLA-DRB1	1.17276	0.149	0.068	0.00160716	PCNX1	1.13236	0.302	0.185	1.92913e-06
CSGALNACT1	1.14798	0.38	0.205	1.87446e-12	PFKFB3	1.03563	0.291	0.171	3.61718e-06
DEPTOR	1.14533	0.128	0.05	0.000738993	TBC1D14	1.03098	0.245	0.161	0.0171452
EDA	1.13069	0.282	0.13	2.04821e-10	RBFOX1	1.01025	0.388	0.251	1.50793e-08
GLDN	1.12138	0.171	0.061	3.63625e-08	SAT1	0.831533	0.8	0.758	8.21467e-13
C3AR1	1.08809	0.192	0.089	4.45944e-05	SPP1	0.726735	0.444	0.322	7.23507e-05
USP6NL	1.07881	0.169	0.076	0.000170398	RUNX1	0.72012	0.351	0.263	0.0414958
ZNF804A	1.04608	0.181	0.091	0.00145124	LIMS1	0.619782	0.521	0.438	0.0280391
SFMBT2	1.03394	0.775	0.497	2.46296e-37	ASH1L	0.526732	0.506	0.431	0.00959168
IFI44	1.01245	0.174	0.09	0.00621845
ZDHHC14	1.01192	0.266	0.13	4.99752e-08
LYN	0.988233	0.232	0.122	3.35878e-05
IFI44L	0.962453	0.204	0.094	6.84662e-06
MTSS1	0.921337	0.21	0.115	0.00295045
P2RY12	0.91175	0.358	0.19	8.85321e-10
TLR2	0.910346	0.173	0.087	0.00576878
CCL3	0.907227	0.176	0.082	0.000355142
LINC01374	0.891611	0.657	0.41	1.49567e-22
AL592183.1	0.890896	0.233	0.124	0.000104343
CD83	0.886506	0.179	0.095	0.0225034
PDGFB	0.867536	0.231	0.118	4.78797e-05
RIN2	0.866212	0.323	0.195	4.77238e-05
PMS1	0.856781	0.2	0.106	0.0033225
SOCS6	0.853683	0.217	0.116	0.000972442
TBC1D12	0.839539	0.142	0.068	0.027474
GRK3	0.830649	0.22	0.121	0.00128644
RGL1	0.827055	0.175	0.091	0.0183851
PELI2	0.804577	0.267	0.151	0.000187825
IL13RA1	0.802972	0.225	0.12	0.000829128
KCNQ3	0.796663	0.447	0.3	9.2043e-07
CLEC7A	0.783023	0.176	0.087	0.00444662
ELMO1	0.775736	0.728	0.536	3.75949e-16
LRRK1	0.756019	0.486	0.281	1.77984e-12
MED13L	0.75326	0.312	0.176	6.53064e-06
IFNGR1	0.752281	0.244	0.144	0.0109396
IPCEF1	0.750549	0.353	0.212	5.48075e-06
LPCAT2	0.728577	0.676	0.483	8.60066e-14
SNX13	0.711023	0.215	0.121	0.0132258
SHTN1	0.698153	0.445	0.292	2.585e-07
FOXN3	0.694196	0.548	0.393	2.31258e-07
TBC1D4	0.69402	0.227	0.125	0.00482064
ARHGAP24	0.691594	0.579	0.4	2.00727e-10
OGFRL1	0.688374	0.291	0.179	0.00128028
DSCAM	0.660055	0.436	0.275	1.4379e-06
TRPM2	0.658975	0.354	0.24	0.00311317
APBB1IP	0.654017	0.472	0.306	1.18188e-07
WDFY4	0.629901	0.281	0.175	0.0242419
GLCCI1	0.623222	0.315	0.208	0.0105022
RAC1	0.60732	0.226	0.131	0.0297056
CCDC26	0.59996	0.388	0.263	0.000620156
C20orf194	0.596523	0.386	0.267	0.00465592
SUMF1	0.586585	0.428	0.311	0.0050616
NAALADL2	0.576881	0.426	0.299	0.00192182
LDLRAD4	0.571795	0.814	0.716	6.96114e-10
ALPK1	0.566494	0.382	0.258	0.00288756
PSMA1	0.54967	0.485	0.341	9.53665e-05
ZBTB20	0.540308	0.334	0.224	0.0318665
SLC9A9	0.511163	0.516	0.379	0.00041166
DISC1	0.497388	0.559	0.392	1.78825e-06
AOAH	0.485477	0.769	0.605	8.0858e-09
ANKRD44	0.440817	0.429	0.29	0.0030667
DOCK10	0.430723	0.535	0.395	0.0027041
FCHSD2	0.329312	0.735	0.606	0.000529523
PDE3B	0.31325	0.695	0.579	4.13138e-05
ST6GAL1	0.302143	0.788	0.66	0.0295447
ATM	0.300478	0.641	0.508	0.0102645
TBXAS1	0.268616	0.76	0.646	0.0490676
