## Supplementary material for "Glial Contribution to the Pathogenesis of Post-Operative Delirium Revealed by Multi-omic Analysis of Brain Tissue from Neurosurgery Patients": Table S7

### Sheet: Table S7
Supplementary Table 7. DEG list of homeostatic astrocytes
POD > non POD					non POD > POD
gene	log2FC (POD / non POD)	pct (non POD)	pct (POD)	adjusted p-value	gene	log2FC (non POD / POD)	pct (non POD)	pct (POD)	adjusted p-value
AL359317.1	3.87041	0.151	0.018	5.0414e-97	TTN	2.14151	0.385	0.2	1.61746e-86
C5orf17	1.9197	0.115	0.034	8.62019e-38	SLC38A1	2.11102	0.266	0.111	8.72068e-68
PLA2R1	1.64556	0.15	0.038	1.10681e-58	CCDC85A	2.02628	0.117	0.039	6.62848e-31
LINC01727	1.54628	0.157	0.051	4.00435e-47	KCNN2	1.99986	0.232	0.102	1.6005e-52
XIST	1.49328	0.205	0.055	7.03555e-77	CCDC141	1.94848	0.105	0.033	1.0647e-28
PLCG1-AS1	1.40893	0.196	0.074	8.33028e-49	AC117464.1	1.78377	0.22	0.102	4.61548e-43
NRP2	1.36865	0.344	0.134	7.43677e-96	KCNJ3	1.68799	0.186	0.071	3.81832e-45
COLGALT2	1.29374	0.178	0.057	7.38855e-53	PRR16	1.62271	0.109	0.047	7.21844e-19
AC106845.1	1.28603	0.18	0.066	1.75294e-46	MOXD1	1.60114	0.202	0.076	2.66381e-49
CACNB2	1.19055	0.618	0.319	8.65089e-144	PXDN	1.58458	0.101	0.057	4.48669e-09
PIK3C2B	1.15427	0.104	0.047	3.76262e-16	AC083837.1	1.57471	0.117	0.085	0.00819949
GINS3	1.14768	0.404	0.234	3.75035e-58	NFATC2	1.53524	0.155	0.121	0.00208209
SLC20A1	1.14553	0.147	0.051	3.2119e-38	B3GAT2	1.53197	0.192	0.104	6.7319e-25
C4orf19	1.12435	0.192	0.079	3.11087e-40	CFAP47	1.52569	0.188	0.095	6.67953e-29
IDI2-AS1	1.12061	0.138	0.051	5.02834e-32	IFI16	1.47088	0.179	0.132	4.03827e-07
COTL1	1.05733	0.141	0.053	1.35708e-32	ADARB2	1.46916	0.245	0.131	3.46904e-37
PTN	1.0359	0.241	0.111	7.66387e-43	LRAT	1.46159	0.126	0.075	5.36533e-10
SHISA9	1.02558	0.118	0.046	1.30648e-24	STXBP5L	1.45651	0.443	0.306	6.09522e-54
PIR	0.990325	0.111	0.042	4.50398e-24	NR2F2-AS1	1.40547	0.189	0.095	3.52698e-29
RHBDL3	0.94837	0.115	0.05	1.45183e-19	AL591686.2	1.37989	0.364	0.144	4.04232e-95
GRM3	0.941497	0.331	0.156	3.55433e-60	S100A13	1.3425	0.137	0.083	5.46403e-11
RNF43	0.935656	0.11	0.041	6.06771e-24	NTNG1	1.32938	0.126	0.052	1.62678e-23
AC097518.2	0.911423	0.435	0.22	9.52931e-74	ADAMTSL3	1.29631	0.373	0.214	5.17243e-55
GALNT16	0.908854	0.193	0.078	1.91732e-40	LMNTD1	1.27161	0.352	0.19	1.05315e-58
COL5A3	0.897747	0.718	0.44	4.68684e-136	VCAN	1.26632	0.458	0.316	1.91873e-57
NR4A2	0.892234	0.18	0.078	6.10506e-34	LRRIQ1	1.26448	0.156	0.102	6.2569e-10
THSD1	0.878501	0.125	0.06	3.17294e-17	SLC8A1	1.23369	0.336	0.217	1.54124e-37
IDI1	0.877777	0.206	0.124	5.10613e-17	AEBP1	1.20154	0.185	0.09	8.65232e-29
CELF4	0.871354	0.113	0.047	5.28267e-21	CCDC173	1.19325	0.243	0.158	2.26627e-21
ADAM12	0.86899	0.181	0.084	3.09511e-28	ZNF273	1.16913	0.166	0.113	1.49409e-09
ALK	0.853277	0.291	0.159	4.31107e-36	FSTL5	1.16264	0.195	0.126	1.12597e-14
PDE3B	0.849919	0.71	0.415	7.71401e-131	ELL2	1.12445	0.207	0.154	1.2782e-08
NCAN	0.843471	0.461	0.235	1.03453e-75	TJP2	1.11809	0.271	0.19	1.54093e-20
DCHS2	0.842685	0.111	0.065	7.22177e-08	LINC01094	1.07597	0.112	0.081	0.0245021
SEL1L3	0.828595	0.12	0.051	3.2512e-21	LINC01088	1.06989	0.338	0.225	1.00716e-30
PEBP4	0.82751	0.139	0.059	6.41604e-25	EXPH5	1.06943	0.145	0.094	1.17058e-08
KDM2B-DT	0.825676	0.112	0.057	1.77863e-12	CFAP54	1.05791	0.22	0.169	3.32466e-08
TSPAN7	0.816471	0.228	0.113	5.01945e-33	CACNA2D3	1.04569	0.504	0.391	8.25603e-41
AHCYL2	0.807983	0.462	0.304	7.93073e-41	ARID5B	1.04279	0.134	0.092	1.62157e-05
RNF182	0.80516	0.127	0.059	1.094e-18	L3MBTL4	1.02917	0.491	0.323	3.6191e-67
AF123462.1	0.804035	0.146	0.066	8.49689e-24	ADAMTS9	1.02601	0.232	0.15	4.68865e-19
FUT10	0.796004	0.225	0.124	3.21018e-23	VIM	1.01598	0.153	0.098	1.17405e-09
TERF2IP	0.794954	0.32	0.185	8.81339e-34	SERPINI2	1.01364	0.222	0.169	6.69849e-09
NME5	0.790709	0.129	0.058	1.82983e-20	SYNE2	1.00965	0.176	0.117	2.02789e-10
OLFM2	0.786265	0.393	0.216	1.7403e-50	CERS6	1.00848	0.267	0.227	2.2628e-05
AGBL1	0.784601	0.211	0.11	1.62926e-25	MATN2	1.00445	0.111	0.07	2.53417e-06
ST18	0.775505	0.101	0.061	8.11186e-06	AL157886.1	1.00003	0.105	0.07	0.000754376
PADI2	0.765409	0.217	0.111	5.68433e-28	KCND2	0.996751	0.169	0.101	3.25507e-14
SLC35F1	0.765151	0.608	0.367	5.43833e-78	FKBP5	0.996634	0.256	0.179	1.65807e-16
RAI14	0.763322	0.162	0.085	3.05083e-18	AL445250.1	0.989319	0.137	0.097	0.000209364
SLC39A12	0.761723	0.194	0.103	1.19119e-21	TNC	0.978468	0.446	0.31	1.62387e-39
GPAM	0.760825	0.244	0.128	1.77786e-30	SNED1	0.950169	0.458	0.33	1.61326e-42
GRID2	0.75733	0.368	0.256	5.02741e-25	RTN1	0.9469	0.14	0.101	0.000256276
SLC25A33	0.755931	0.309	0.172	2.81163e-35	GADD45A	0.944555	0.188	0.151	0.00326889
RNF144A	0.755752	0.132	0.057	7.75481e-23	TNR	0.935716	0.112	0.073	5.71324e-05
RNF217-AS1	0.753622	0.154	0.079	1.37753e-18	NFKBIA	0.930984	0.169	0.136	0.0331596
ZNF346	0.753269	0.218	0.11	2.96423e-29	GRIA1	0.929053	0.164	0.114	2.76977e-07
LINC01004	0.744694	0.102	0.055	1.78644e-09	WDR49	0.92889	0.672	0.52	2.09519e-78
ABLIM3	0.741627	0.136	0.061	4.24604e-22	LAMA4	0.899797	0.408	0.321	6.87279e-28
YIPF4	0.741108	0.116	0.063	1.81953e-10	DCLK1	0.877976	0.39	0.31	4.91723e-18
CLDN12	0.740607	0.162	0.083	1.47185e-19	AC233296.1	0.87312	0.167	0.12	1.23654e-05
EPB41L4A	0.738854	0.188	0.087	8.70352e-30	AL807742.1	0.867661	0.379	0.258	2.63374e-32
FAM135B	0.73868	0.213	0.104	3.20951e-30	AC007563.2	0.862205	0.14	0.1	0.00025531
IGFBP7	0.738422	0.299	0.173	8.14035e-29	DPP10	0.846102	0.89	0.724	9.94126e-147
AC007389.1	0.731572	0.555	0.348	4.51935e-65	COL21A1	0.845368	0.273	0.193	1.21443e-16
GOLGA8A	0.730064	0.29	0.159	1.74974e-32	FRMPD4	0.832587	0.172	0.126	2.09835e-05
UBA6-AS1	0.724015	0.528	0.328	4.19499e-58	GLIS3	0.825718	0.833	0.752	7.84906e-89
CPT1A	0.722773	0.212	0.109	1.77424e-26	DPYSL3	0.825661	0.349	0.301	2.35792e-09
DNAH7	0.717349	0.616	0.445	4.13569e-53	CNTN5	0.822169	0.105	0.071	0.00243901
AC245187.2	0.716814	0.102	0.056	1.64915e-08	CASK	0.814046	0.394	0.327	6.91384e-17
FAM168A	0.712612	0.309	0.171	7.60393e-35	DGKB	0.80168	0.175	0.115	1.72201e-09
MEF2D	0.711633	0.137	0.069	3.1835e-16	FREM1	0.776017	0.156	0.116	0.000820344
LRRC3B	0.711496	0.314	0.169	1.02426e-37	TSHZ2	0.771154	0.196	0.133	1.82049e-10
AP3S2	0.707089	0.102	0.055	4.01318e-09	MYRIP	0.750961	0.2	0.15	5.15052e-06
CMTM4	0.703538	0.1	0.049	5.46297e-12	ABI3BP	0.719578	0.144	0.099	6.93376e-06
RABEPK	0.702567	0.104	0.061	1.16455e-06	PELI2	0.717515	0.417	0.401	0.00015366
PTPRG	0.702374	0.33	0.193	1.2385e-30	IGSF11	0.696808	0.628	0.578	1.77027e-28
ACSBG1	0.701583	0.581	0.366	3.10968e-67	CNKSR2	0.689837	0.457	0.37	1.03887e-23
CALN1	0.69793	0.185	0.098	4.81775e-21	PPFIA2	0.689111	0.257	0.191	5.17204e-10
MIAT	0.696479	0.1	0.05	3.78604e-11	DLGAP1	0.688605	0.433	0.367	3.76596e-15
RERG	0.695208	0.234	0.122	3.15469e-28	AHNAK	0.688189	0.753	0.684	2.55122e-56
LRRC75A	0.692321	0.117	0.056	5.32053e-15	DPP6	0.665955	0.272	0.208	1.43823e-10
ZNF480	0.687809	0.121	0.065	2.33971e-11	LRRC37A2	0.650008	0.222	0.156	1.73566e-10
MFSD2A	0.686134	0.16	0.081	1.65519e-19	ITPRID2	0.649202	0.281	0.245	0.000660756
SLC27A1	0.685819	0.328	0.188	1.34842e-32	PLEKHA5	0.644197	0.386	0.33	4.93482e-10
AC087482.1	0.684359	0.143	0.069	1.62537e-19	CCDC14	0.634517	0.391	0.356	1.53601e-07
AL731577.2	0.683556	0.153	0.081	1.82649e-16	ADCY8	0.617614	0.43	0.389	1.42569e-09
ZBTB43	0.681534	0.123	0.063	1.1407e-13	RNF19A	0.600001	0.538	0.5	8.89793e-16
TGFBR3	0.666513	0.169	0.08	3.47006e-24	PACRG	0.578536	0.315	0.282	0.00696204
CTNNBIP1	0.665917	0.101	0.054	2.05513e-09	ARL17B	0.56911	0.217	0.142	7.39254e-13
CALCB	0.663921	0.107	0.052	3.24732e-13	CNTN1	0.560896	0.673	0.604	6.05839e-29
UNC79	0.663389	0.289	0.159	1.5888e-31	DAAM1	0.55965	0.552	0.521	9.98242e-15
AC027117.1	0.661999	0.134	0.062	7.68213e-20	SCLT1	0.556308	0.691	0.659	8.68759e-11
NWD1	0.658767	0.321	0.179	3.49173e-34	AC068587.4	0.547554	0.335	0.298	0.00210703
AC009061.2	0.657796	0.124	0.065	5.83992e-13	OGFRL1	0.537001	0.418	0.383	2.28595e-07
GNAQ	0.654627	0.348	0.212	1.68245e-28	NIN	0.528723	0.515	0.492	5.63806e-09
CCND3	0.654205	0.198	0.12	2.92899e-14	HYDIN	0.528055	0.445	0.408	2.28852e-08
IQCJ-SCHIP1	0.648785	0.257	0.133	3.30815e-32	LINC00609	0.522781	0.373	0.357	0.0250442
SLC25A16	0.648105	0.169	0.098	1.46397e-13	LRMDA	0.519619	0.493	0.423	4.05563e-13
ENTPD1	0.646825	0.176	0.088	2.56732e-22	NR2F1	0.515732	0.338	0.308	0.0111719
TTYH3	0.643967	0.106	0.048	7.88375e-16	ZMAT1	0.507043	0.814	0.769	4.43651e-53
TOX	0.643305	0.17	0.108	1.74995e-09	LIFR	0.498921	0.625	0.617	2.03397e-13
STK32A	0.641382	0.259	0.164	1.67457e-17	TAF1D	0.489387	0.44	0.417	7.29449e-05
DAB2IP	0.637014	0.156	0.076	2.86152e-20	SRRM1	0.46049	0.462	0.44	1.16009e-05
SQSTM1	0.635988	0.106	0.052	1.31718e-12	PHYHIPL	0.457858	0.559	0.55	1.45406e-05
TCF7L2	0.635673	0.345	0.204	6.99021e-32	SETX	0.447433	0.469	0.461	0.000501734
SNTA1	0.632951	0.322	0.195	3.69618e-26	GAN	0.443981	0.508	0.478	5.52772e-07
NRP1	0.630945	0.128	0.072	6.57035e-11	UTY	0.426228	0.501	0.399	3.61096e-16
LINC00886	0.628288	0.178	0.085	3.32714e-25	GFAP	0.419506	0.621	0.559	2.36469e-16
NDRG1	0.627867	0.107	0.049	1.20424e-15	GRAMD2B	0.412953	0.635	0.605	1.5208e-15
EFR3B	0.625697	0.292	0.156	6.75523e-34	AC245060.5	0.383725	0.424	0.352	8.67591e-11
EPHX1	0.625648	0.125	0.059	2.46479e-17	CCDC144A	0.36732	0.728	0.702	1.27014e-15
ADGRB1	0.623957	0.1	0.056	1.9114e-07	ARHGAP26	0.366468	0.537	0.552	0.0205671
GPD2	0.623826	0.174	0.091	3.20532e-19	AC012405.1	0.339851	0.632	0.592	6.16294e-09
MGME1	0.623033	0.104	0.058	5.04394e-08	ARHGEF4	0.338206	0.644	0.628	9.25883e-10
CDK19	0.621351	0.182	0.11	2.68914e-12	GCC2	0.325308	0.561	0.555	0.0051274
XKR6	0.619867	0.34	0.199	4.7611e-31	SPTBN1	0.322712	0.756	0.758	1.72031e-12
KLHDC10	0.619591	0.115	0.06	9.08845e-12	PTGDS	0.305306	0.783	0.78	1.39364e-13
NHSL1	0.614266	0.542	0.391	3.68652e-31	PDE4DIP	0.304802	0.713	0.734	8.3044e-09
FAM182A	0.612034	0.137	0.059	1.54947e-23	AGBL4	0.30325	0.779	0.759	8.15623e-07
AC007402.1	0.610531	0.247	0.144	3.15953e-22	NCAM1	0.299161	0.9	0.908	1.06547e-24
PARN	0.609777	0.145	0.081	2.32859e-12	AF117829.1	0.297525	0.63	0.639	0.00187124
RANBP17	0.609464	0.102	0.058	1.41819e-07	QKI	0.294934	0.841	0.835	2.47272e-12
PSMA1	0.609031	0.291	0.155	3.34232e-34	BDP1	0.282796	0.557	0.553	0.0214968
AL163541.1	0.608629	0.103	0.049	3.82908e-13	ANKRD11	0.278082	0.582	0.595	0.0333891
VAV3	0.607419	0.311	0.171	5.97889e-35	SDS	0.26007	0.138	0.194	0.000355985
KIAA1211	0.600712	0.194	0.102	5.77741e-22	AC119673.2	0.256417	0.445	0.388	0.013704
TMEM132C	0.599943	0.373	0.24	4.12784e-27
UPP2	0.598412	0.262	0.151	2.25218e-24
PSMG4	0.595324	0.228	0.127	4.69477e-22
TMEM164	0.594031	0.114	0.066	7.78175e-08
RHOBTB2	0.59385	0.111	0.051	1.00556e-15
GRIA2	0.593611	0.595	0.415	7.76554e-40
UNC5C	0.588365	0.218	0.125	1.0965e-19
TAB2	0.587466	0.405	0.278	4.73324e-22
ESRRG	0.58398	0.339	0.186	8.53387e-37
ADAMTS10	0.583764	0.16	0.089	2.36058e-14
PDGFC	0.583562	0.151	0.084	5.2489e-14
RHEB	0.582263	0.112	0.06	2.31079e-10
CDC42EP4	0.581747	0.208	0.119	5.883e-18
CC2D2B	0.58115	0.396	0.245	1.26642e-32
FRMD4A	0.581054	0.466	0.28	1.00105e-43
IQCK	0.579905	0.282	0.181	2.20872e-17
DNM3	0.579666	0.625	0.435	2.10856e-46
CDKL5	0.577538	0.153	0.084	1.42056e-14
ITGB5	0.57645	0.181	0.098	8.06257e-18
LIN52	0.575701	0.121	0.07	1.9746e-08
PRR5	0.575088	0.296	0.168	1.09957e-28
NDUFAF6	0.574999	0.119	0.069	3.75843e-08
STK17A	0.574741	0.137	0.076	8.23503e-12
WBP1L	0.574169	0.252	0.142	8.91117e-24
AL353743.2	0.572122	0.118	0.06	8.03472e-13
PUDP	0.571406	0.14	0.076	4.46311e-13
SMIM8	0.571355	0.13	0.068	8.53683e-13
TMEM144	0.570925	0.163	0.09	5.5612e-15
DCUN1D1	0.570084	0.193	0.114	1.7711e-14
KIF9-AS1	0.570046	0.305	0.184	7.20791e-24
LINC00632	0.570018	0.27	0.177	8.18974e-15
SFXN5	0.568384	0.554	0.383	1.87732e-38
ARHGAP24	0.567916	0.336	0.192	4.22737e-32
MAPKBP1	0.567859	0.125	0.076	1.64721e-07
RNF220	0.566855	0.206	0.129	5.75196e-13
DGKZ	0.565403	0.112	0.061	1.05808e-09
UBE2R2	0.564981	0.241	0.139	5.24343e-21
SLC1A4	0.564847	0.126	0.066	4.57578e-13
UQCC1	0.56369	0.147	0.091	3.73467e-08
TIAM2	0.563611	0.197	0.116	1.04269e-14
NPTN	0.560515	0.101	0.05	1.46293e-11
UBE4B	0.56023	0.31	0.197	8.17275e-20
RGS20	0.559345	0.813	0.674	1.3675e-60
RHOJ	0.557648	0.384	0.208	7.50851e-44
PXK	0.556889	0.198	0.114	7.04973e-16
WWOX	0.556633	0.628	0.49	1.18547e-31
MCC	0.556585	0.217	0.138	1.15419e-12
AL160272.1	0.556047	0.304	0.2	1.29022e-17
PTPRJ	0.555445	0.188	0.112	3.80423e-14
PCDH10	0.555408	0.127	0.07	4.92015e-11
SPRY4-AS1	0.554784	0.162	0.082	2.29726e-19
DPY19L4	0.553678	0.101	0.063	0.000103663
MTCH2	0.552884	0.188	0.109	3.09231e-15
RAB30-DT	0.552882	0.117	0.062	2.38838e-11
PIGU	0.552805	0.105	0.06	2.76237e-07
ROBO1	0.552758	0.239	0.132	5.17108e-24
KCND3	0.552049	0.283	0.162	9.67227e-27
AGAP1	0.551908	0.39	0.233	2.24967e-34
STS	0.551368	0.108	0.06	1.42217e-08
NDST1	0.549589	0.129	0.069	2.59077e-12
TXNRD1	0.548014	0.2	0.11	1.72982e-19
APCDD1	0.547064	0.271	0.158	6.34545e-23
FOXN2	0.546848	0.142	0.079	1.48562e-12
TMSB15B-AS1	0.544452	0.236	0.143	1.39488e-17
TEF	0.544414	0.104	0.067	0.000881321
PHKA1	0.543803	0.308	0.184	4.12268e-25
OAF	0.542	0.183	0.103	2.17697e-16
DNAJC6	0.540795	0.113	0.064	2.01304e-08
HSP90AB1	0.539447	0.122	0.07	4.52897e-09
USP10	0.538553	0.121	0.075	2.52622e-06
PRDM16-DT	0.538313	0.143	0.079	6.75181e-13
MAGI1	0.536817	0.507	0.334	4.78265e-37
SARNP	0.536139	0.111	0.071	0.000194083
DDX58	0.535037	0.173	0.105	1.77471e-11
ZNF423	0.534577	0.173	0.11	6.69764e-09
OSBPL2	0.534229	0.123	0.067	1.31545e-10
PIK3R3	0.533921	0.103	0.051	5.015e-12
MEGF10	0.533119	0.335	0.2	2.49309e-27
LINC01138	0.532466	0.567	0.406	3.94229e-35
AC084198.2	0.532376	0.151	0.086	1.88483e-12
ATG7	0.528899	0.257	0.169	8.52457e-13
GRM5	0.528021	0.104	0.055	3.35921e-10
HK1	0.527711	0.155	0.085	3.6402e-14
AC002069.2	0.527388	0.182	0.111	5.7465e-12
DNAJC11	0.526861	0.105	0.057	8.23952e-09
PLCG1	0.526167	0.294	0.171	3.15499e-25
MIRLET7BHG	0.525728	0.268	0.162	4.41582e-20
CPEB3	0.524974	0.332	0.206	2.05321e-23
PID1	0.524291	0.249	0.148	1.25037e-19
VEGFA	0.523059	0.16	0.083	3.81647e-18
EYA2	0.521758	0.385	0.242	2.1439e-27
GRID1	0.521583	0.401	0.245	1.70031e-32
ENOX1	0.520534	0.378	0.232	4.17434e-30
TAPT1-AS1	0.520444	0.502	0.366	2.9533e-24
DIS3L	0.518572	0.101	0.061	4.01624e-05
AATK	0.518412	0.177	0.093	2.5916e-19
PTAR1	0.515986	0.168	0.092	8.16757e-16
COL16A1	0.515696	0.281	0.16	1.06111e-25
SLC1A2	0.515102	0.88	0.728	1.36329e-71
MCF2L2	0.513444	0.333	0.194	1.63137e-30
DLEU2	0.511795	0.194	0.11	2.09649e-16
CYP2J2	0.511569	0.178	0.103	7.64469e-14
MSL2	0.51071	0.102	0.066	0.00174117
NNT	0.509288	0.15	0.087	3.94739e-11
ASAP2	0.505646	0.304	0.177	4.854e-26
OPCML	0.505063	0.167	0.097	6.69474e-13
MSANTD4	0.504649	0.249	0.158	4.89205e-14
NRXN1	0.504031	0.826	0.654	3.32453e-58
ABHD2	0.503879	0.146	0.082	6.20848e-12
DNAJC27-AS1	0.503805	0.162	0.097	1.5705e-10
IFI44	0.503435	0.126	0.076	1.67281e-07
ZKSCAN7-AS1	0.503304	0.137	0.067	2.566e-17
VPS41	0.503267	0.177	0.105	1.45893e-12
OIP5-AS1	0.502046	0.144	0.092	1.1573e-06
ERI3	0.501322	0.133	0.078	5.46022e-09
SULT1A1	0.50092	0.103	0.051	1.30081e-11
ALDH1A1	0.500526	0.458	0.332	1.21657e-20
ST3GAL1	0.499932	0.203	0.121	8.53901e-15
EEF1AKMT2	0.497929	0.151	0.09	9.87484e-10
MPPED2	0.497555	0.114	0.059	6.96888e-12
KYAT1	0.496513	0.155	0.098	1.17164e-07
DENND1A	0.49651	0.344	0.228	1.74682e-18
SRGAP3	0.495825	0.427	0.264	6.05979e-33
NLGN4X	0.495487	0.149	0.08	1.38989e-14
ARHGEF10L	0.495012	0.274	0.155	1.07095e-25
WDR33	0.49241	0.206	0.129	6.97573e-12
ABI2	0.487428	0.24	0.145	9.15322e-17
KLHL24	0.487335	0.232	0.144	2.33674e-14
CADM1	0.485579	0.686	0.532	2.12658e-32
SEMA4D	0.483489	0.134	0.071	2.28407e-13
SLCO1C1	0.482856	0.442	0.286	8.46356e-29
FAM106A	0.482419	0.265	0.184	2.42294e-11
FGF14	0.482132	0.104	0.06	7.96583e-07
GTDC1	0.481358	0.102	0.057	1.60086e-07
MKRN3	0.480692	0.152	0.089	1.17105e-10
SPATA1	0.480668	0.126	0.073	1.70846e-08
CHN1	0.479798	0.253	0.155	8.5233e-17
AVL9	0.477568	0.206	0.134	5.3625e-10
GALNT7	0.475971	0.139	0.081	9.25902e-10
ACO2	0.475966	0.199	0.111	9.14895e-18
TLR4	0.475734	0.312	0.208	2.44043e-16
SEPTIN4	0.475548	0.201	0.116	2.65269e-16
EMID1	0.475514	0.204	0.131	8.6927e-11
MFGE8	0.47444	0.102	0.045	1.90757e-15
MROH7	0.474232	0.448	0.312	2.64645e-21
ACSL6	0.473805	0.45	0.301	3.965e-26
ACOT11	0.473697	0.42	0.27	2.26804e-27
TOM1L2	0.473213	0.339	0.209	4.25809e-24
CNPY2	0.473081	0.122	0.07	6.98942e-09
PPP1R3C	0.471745	0.123	0.064	5.16872e-13
CDS1	0.471404	0.109	0.055	2.81179e-12
RNF24	0.471288	0.142	0.088	2.41464e-07
ZNF883	0.470523	0.138	0.088	1.15895e-06
BICRAL	0.470278	0.241	0.157	3.02466e-12
SLC8B1	0.470162	0.153	0.085	5.85509e-13
PHLDB1	0.469788	0.224	0.135	9.65313e-16
SLC24A2	0.468074	0.147	0.097	6.7881e-06
ENSA	0.467566	0.183	0.111	6.13735e-12
C11orf49	0.46733	0.384	0.247	1.38079e-24
PCBP1-AS1	0.467135	0.294	0.182	8.5515e-20
INPP4B	0.466558	0.429	0.273	1.31421e-29
BCAT2	0.465268	0.121	0.077	3.02918e-05
ARHGAP31	0.465072	0.276	0.167	1.85886e-19
AL157834.1	0.465033	0.109	0.061	2.10582e-08
AC114971.1	0.464554	0.82	0.709	8.08584e-45
HDAC2-AS2	0.463266	0.114	0.062	9.19942e-10
AL365295.1	0.461294	0.208	0.14	4.16287e-09
SLC35G2	0.461193	0.128	0.076	2.23588e-08
AC009879.4	0.460917	0.259	0.142	7.71897e-26
ACER3	0.460809	0.239	0.145	9.29672e-17
SLC6A1	0.460379	0.361	0.234	1.80704e-21
EIF4EBP2	0.460325	0.184	0.112	7.73468e-12
CPEB2	0.459805	0.114	0.062	9.31169e-10
KCNMA1	0.459226	0.531	0.405	3.8492e-19
PLEKHA7	0.458511	0.199	0.126	1.12354e-10
CARMIL1	0.458159	0.614	0.436	1.29411e-35
ABCD2	0.457721	0.48	0.328	4.5278e-26
ABLIM1	0.457611	0.697	0.577	2.00927e-26
FBXO42	0.457309	0.266	0.173	8.57891e-14
PCDH7	0.457167	0.305	0.191	1.30641e-19
HMGCR	0.457107	0.156	0.096	4.27346e-09
DENND6A	0.456972	0.133	0.077	3.0359e-09
HEATR4	0.45671	0.125	0.065	7.07151e-13
AC005225.2	0.45635	0.297	0.181	2.33061e-21
HHATL	0.456199	0.253	0.158	2.77718e-15
ACSS1	0.455483	0.335	0.22	1.03123e-18
GABRA2	0.454818	0.396	0.263	1.47272e-22
ORMDL1	0.454563	0.142	0.083	4.68172e-10
PRUNE2	0.453906	0.12	0.081	0.00171442
WDR17	0.453891	0.394	0.252	7.06263e-25
SHROOM3	0.453263	0.567	0.383	3.5361e-35
USP22	0.452393	0.104	0.064	6.96984e-05
FGF1	0.451853	0.254	0.159	5.32741e-15
ST3GAL5	0.450808	0.132	0.077	9.40187e-09
SLC18B1	0.450061	0.151	0.089	1.37278e-10
AC092683.1	0.449008	0.303	0.198	2.52065e-16
MIR193BHG	0.448993	0.128	0.077	1.51496e-07
ORC2	0.448591	0.109	0.067	1.61266e-05
ARHGAP23	0.448214	0.215	0.13	9.68298e-15
CECR2	0.448029	0.514	0.365	4.63723e-27
TMEM14B	0.447819	0.309	0.211	7.06345e-13
SPON1	0.447469	0.43	0.29	1.2052e-23
MYO16	0.447056	0.103	0.065	0.000226873
SLC9A3R1	0.446847	0.134	0.084	1.52383e-06
RAD52	0.446538	0.161	0.094	2.50845e-11
DOCK5	0.445318	0.297	0.177	3.09144e-23
MYO10	0.445245	0.503	0.344	1.38707e-26
RGL3	0.444838	0.236	0.141	1.08595e-16
HADHB	0.444782	0.137	0.083	9.44436e-08
COMMD1	0.443544	0.268	0.165	2.34128e-17
XAF1	0.443121	0.396	0.246	2.99815e-28
PCCA-DT	0.442802	0.1	0.056	2.91037e-07
ID2	0.442501	0.301	0.201	6.38303e-15
ARFGEF3	0.442401	0.115	0.059	4.16998e-12
LRP4	0.4423	0.446	0.291	3.9326e-27
UBE2L3	0.442085	0.113	0.07	3.40196e-05
ANK3	0.441806	0.14	0.095	0.000284758
NUMB	0.441683	0.296	0.195	9.98917e-15
MGAM	0.441549	0.15	0.094	8.21848e-08
CCDC136	0.441482	0.217	0.13	2.67378e-15
MERTK	0.441446	0.5	0.343	1.70908e-26
AC244131.2	0.441045	0.141	0.085	6.89706e-09
PRORP	0.437312	0.161	0.103	1.56097e-07
C1orf61	0.436721	0.625	0.464	5.88353e-32
AC105052.4	0.43672	0.112	0.063	1.30848e-08
MFAP3	0.436639	0.138	0.082	1.29505e-08
MMD2	0.4366	0.795	0.604	4.98192e-58
DDX60	0.436525	0.135	0.077	4.02191e-10
KLHDC1	0.436116	0.214	0.139	5.45816e-10
SHPK	0.435841	0.128	0.081	2.26838e-05
AMZ1	0.435664	0.124	0.073	5.29757e-08
ARHGAP35	0.435223	0.389	0.262	1.1555e-18
CBFA2T2	0.435187	0.334	0.227	8.51597e-15
CCSER1	0.43254	0.242	0.146	2.94997e-17
FUT8	0.432378	0.401	0.275	8.28514e-19
CACUL1	0.432132	0.128	0.086	0.000645534
TMEM220-AS1	0.431943	0.136	0.082	7.99195e-08
DGKG	0.431869	0.698	0.538	4.9631e-32
NSMCE2	0.431146	0.264	0.165	2.6047e-16
LPIN2	0.43068	0.183	0.118	5.15653e-09
SLC23A2	0.428555	0.166	0.1	1.80672e-10
AL357153.2	0.427858	0.258	0.159	5.32491e-17
LARGE1	0.427788	0.334	0.208	1.05804e-22
SAMD12	0.427607	0.155	0.088	7.67791e-13
MRAS	0.427588	0.2	0.12	1.08001e-13
AC004951.1	0.427413	0.141	0.083	8.99799e-10
MBTD1	0.426183	0.141	0.085	8.83034e-09
CAPS2	0.425968	0.237	0.148	3.27411e-14
MFSD11	0.425929	0.171	0.112	5.40879e-07
PSMD11	0.42554	0.118	0.069	1.92312e-07
AC138150.1	0.424838	0.153	0.097	1.71126e-07
SGK3	0.424653	0.384	0.258	2.95507e-18
FAM217B	0.424565	0.197	0.13	3.05181e-08
SSPO	0.424444	0.114	0.064	1.39321e-08
AL008633.1	0.424154	0.136	0.088	1.15576e-05
PLEKHH1	0.423445	0.136	0.087	1.08909e-05
S100PBP	0.422995	0.161	0.112	0.000271421
MGST1	0.422696	0.381	0.248	2.27276e-22
BTBD7	0.421976	0.204	0.119	1.2064e-15
UFD1	0.421795	0.114	0.075	0.0011517
EHHADH	0.421516	0.155	0.096	6.91231e-09
FIRRE	0.421154	0.17	0.106	1.4036e-09
ARMC1	0.421119	0.101	0.064	0.00119361
MAPKAPK5	0.420108	0.117	0.077	0.00115313
LDLRAD3	0.419031	0.297	0.174	6.18548e-24
ENOSF1	0.418366	0.307	0.203	7.93989e-15
NFATC3	0.417806	0.183	0.125	7.11167e-06
ZNRF3	0.417511	0.46	0.33	1.07983e-18
OAT	0.417421	0.111	0.059	3.03097e-10
CRIM1	0.417417	0.248	0.148	1.36641e-17
KIAA0319	0.417316	0.2	0.123	3.51932e-12
MICU3	0.416999	0.171	0.105	8.82473e-10
TSPOAP1	0.41553	0.252	0.155	4.26179e-16
PITPNM2	0.415299	0.203	0.126	5.40492e-12
PCTP	0.415001	0.129	0.084	7.59744e-05
TBCD	0.414973	0.188	0.124	2.40136e-07
SCAF4	0.414659	0.12	0.082	0.00654594
LCOR	0.41415	0.222	0.148	5.32819e-09
CERS5	0.413181	0.115	0.065	1.637e-08
FNDC3B	0.41285	0.249	0.154	1.09624e-15
SNX19	0.412699	0.119	0.069	6.98955e-08
LGI1	0.411452	0.36	0.242	2.89413e-17
ORC3	0.411142	0.11	0.07	0.000216288
HLCS	0.410583	0.169	0.1	3.56905e-11
DENND4C	0.410287	0.274	0.177	2.68744e-14
TACC2	0.410286	0.108	0.067	4.54492e-05
STAU2	0.410031	0.315	0.21	1.42632e-14
PLXNA2	0.409625	0.31	0.192	4.32826e-21
THRB	0.409059	0.169	0.102	1.88462e-10
AC022509.2	0.409058	0.113	0.063	6.77351e-09
EIF2AK2	0.408934	0.179	0.115	1.36437e-08
UBE2K	0.408899	0.207	0.137	5.58391e-09
PIK3C2A	0.408604	0.582	0.437	7.24146e-20
NR6A1	0.408385	0.233	0.143	3.54374e-15
COL23A1	0.407995	0.176	0.105	2.96589e-12
AC018730.1	0.407829	0.215	0.136	2.16199e-11
ALDH2	0.407563	0.212	0.136	1.06926e-10
AL109809.5	0.407239	0.752	0.605	2.14806e-31
CYP20A1	0.406889	0.101	0.064	0.00171388
PPM1B	0.40661	0.301	0.197	1.70855e-15
NR4A1	0.406315	0.168	0.1	5.31771e-12
DYNC1I1	0.406236	0.106	0.061	2.29423e-07
SLC4A8	0.405807	0.132	0.084	1.07915e-05
ARPC3	0.405759	0.127	0.077	5.06785e-07
LINC02062	0.404941	0.329	0.207	2.57265e-20
ZNF587	0.403956	0.141	0.087	2.05529e-07
TENT2	0.403938	0.24	0.154	4.05433e-12
CHFR	0.403776	0.191	0.122	6.97652e-10
TK2	0.403379	0.127	0.078	1.32112e-06
CCDC18-AS1	0.402443	0.278	0.176	4.37195e-16
ZYG11B	0.402102	0.124	0.079	3.57264e-05
MYH14	0.402066	0.15	0.094	1.07133e-07
AC025442.2	0.401871	0.156	0.094	8.59353e-10
PKNOX1	0.399483	0.179	0.119	5.4806e-07
PLPP1	0.399347	0.2	0.135	8.67237e-08
CYP51A1	0.398862	0.113	0.067	7.44623e-07
LINC01237	0.398568	0.138	0.081	2.16002e-09
NNT-AS1	0.398363	0.1	0.057	1.96587e-06
SLC7A10	0.397777	0.116	0.067	1.33425e-07
SIPA1L3	0.397749	0.263	0.172	1.79291e-12
ZNF439	0.397669	0.121	0.068	2.05445e-09
SPAG16	0.397126	0.308	0.203	1.20659e-15
CPEB4	0.396882	0.48	0.34	5.57181e-21
MIR22HG	0.396455	0.104	0.053	3.32596e-11
HSD17B14	0.395732	0.171	0.105	1.36227e-09
CERCAM	0.394644	0.12	0.077	0.000139373
MAVS	0.394432	0.184	0.107	9.05294e-14
MACF1	0.39443	0.992	0.992	1.09078e-110
FAM222B	0.394346	0.25	0.164	6.98739e-12
FAM66A	0.393856	0.244	0.142	1.34201e-18
RAB1A	0.393341	0.24	0.15	1.52641e-14
ATP2C1	0.393096	0.362	0.243	1.3224e-16
FGD6	0.392036	0.362	0.235	2.22492e-19
LHX2	0.391845	0.129	0.077	6.41508e-08
PAAF1	0.391497	0.177	0.117	2.40454e-07
TMCO3	0.390404	0.107	0.06	6.44071e-08
LGR4	0.390377	0.206	0.13	1.72221e-11
UBAP2	0.389312	0.282	0.189	1.75667e-12
ABAT	0.388658	0.137	0.088	5.0172e-06
LRRC23	0.38774	0.148	0.097	9.19897e-06
GNG7	0.387736	0.39	0.253	3.38464e-23
HSPA12A	0.387382	0.112	0.066	5.86801e-07
LINC01578	0.38735	0.224	0.142	4.54323e-12
APBB2	0.387151	0.197	0.125	2.06963e-10
LINC01285	0.386934	0.16	0.101	5.25414e-08
ZMIZ1	0.386604	0.264	0.168	2.12094e-14
PDE4D	0.386464	0.656	0.52	8.02535e-24
SESN3	0.3861	0.182	0.124	3.71619e-06
GRAMD4	0.385976	0.125	0.075	1.41787e-07
FOXN3	0.385605	0.404	0.278	2.167e-17
CLPX	0.385477	0.102	0.062	7.79609e-05
ANKRD13C	0.384641	0.153	0.105	0.000198758
DGLUCY	0.384617	0.485	0.358	1.81036e-15
CHKA	0.38456	0.432	0.287	6.01498e-23
MACROD2	0.38441	0.652	0.492	1.59697e-26
ZDHHC11B	0.383684	0.1	0.052	2.07361e-09
ATP13A5	0.383201	0.198	0.132	5.618e-08
NDUFS4	0.382849	0.104	0.066	0.000634523
LINC00299	0.382608	0.787	0.712	2.48158e-34
ZNF713	0.382386	0.171	0.108	6.85341e-09
PLEKHH2	0.380736	0.24	0.145	3.05162e-16
GRK4	0.380685	0.205	0.129	5.63587e-11
AC034195.1	0.380476	0.13	0.088	0.00166158
MSMO1	0.380108	0.132	0.079	6.38331e-08
HMGCS1	0.379378	0.18	0.122	1.24725e-06
PLEKHA6	0.378689	0.242	0.154	2.95169e-13
PBX1	0.378469	0.294	0.2	8.67716e-12
LPGAT1	0.378354	0.1	0.061	7.76411e-05
LMO4	0.378277	0.144	0.094	2.83006e-05
ZNF680	0.377863	0.342	0.229	2.05753e-15
STX7	0.376957	0.114	0.068	1.14008e-06
EXT1	0.376924	0.17	0.113	1.59405e-06
SYNE1	0.376766	0.965	0.941	1.827e-63
LRIG1	0.376083	0.453	0.32	5.82918e-19
ADGRL3	0.375746	0.698	0.553	1.2222e-27
RORB	0.375449	0.284	0.197	4.29765e-11
GABPB2	0.375426	0.296	0.185	1.17479e-17
EFCAB2	0.375349	0.242	0.155	2.10436e-12
ARNT	0.374706	0.117	0.072	8.17829e-06
TYW1	0.374439	0.174	0.111	3.85274e-08
NEGR1	0.374103	0.153	0.1	2.97873e-06
LINC01414	0.373886	0.109	0.069	0.000209978
SPPL3	0.373884	0.151	0.101	4.02251e-05
BAALC-AS1	0.373299	0.202	0.128	3.90818e-11
CERS4	0.373025	0.228	0.147	1.72218e-11
CAMTA1	0.373017	0.608	0.471	5.16671e-22
KCNMB2-AS1	0.372598	0.47	0.321	3.83062e-26
MRVI1	0.372384	0.513	0.369	6.49636e-21
NMNAT1	0.371844	0.101	0.063	0.00047847
PHF21A	0.371576	0.246	0.166	7.04146e-10
DHX30	0.371576	0.148	0.098	2.4073e-05
TET3	0.371176	0.126	0.08	1.69971e-05
METTL2B	0.37098	0.121	0.079	0.000531857
GPI	0.370863	0.23	0.146	2.57463e-12
ATP8A1	0.370228	0.227	0.149	9.41315e-11
TRMT61B	0.370071	0.13	0.081	4.23087e-06
TSEN2	0.369532	0.127	0.079	3.75589e-06
SUGP2	0.369435	0.423	0.289	2.56043e-19
AC074032.1	0.369041	0.138	0.088	2.27204e-06
EIF5	0.368566	0.287	0.196	6.48554e-12
MAML2	0.36804	0.473	0.369	3.06142e-10
CNTNAP3B	0.367565	0.433	0.3	2.83894e-19
LYVE1	0.366564	0.159	0.096	1.96497e-09
AL731769.2	0.366553	0.106	0.063	8.60994e-06
PTPN9	0.366411	0.27	0.17	2.27728e-16
FBXL20	0.365947	0.282	0.182	1.16732e-14
WDTC1	0.364844	0.103	0.067	0.00348531
STAM2	0.363182	0.121	0.075	1.11415e-05
FGL1	0.36236	0.139	0.065	4.14535e-19
INPP5B	0.362079	0.183	0.119	5.66731e-08
WSB1	0.361638	0.266	0.18	1.03543e-10
PICALM	0.361561	0.218	0.143	1.02274e-09
ST6GALNAC5	0.360705	0.132	0.084	7.81833e-06
ASCC1	0.360272	0.139	0.095	0.00089721
UBE3C	0.360096	0.241	0.159	5.35809e-11
KDM6A	0.359913	0.246	0.156	1.69844e-13
GRIK5	0.359675	0.124	0.078	1.02859e-05
FAM66D	0.359573	0.378	0.246	2.13604e-21
BBS1	0.359485	0.126	0.088	0.0161669
MCPH1	0.359483	0.212	0.138	3.87867e-10
RORA	0.359121	0.848	0.765	2.56561e-27
TP53	0.358412	0.105	0.064	5.10475e-05
STX16	0.358138	0.179	0.115	1.05879e-08
TSTD3	0.357932	0.121	0.076	2.29775e-05
STX8	0.357242	0.291	0.197	2.48384e-11
AKAP7	0.357241	0.22	0.144	4.66726e-10
PHTF2	0.357198	0.113	0.065	5.7856e-08
DIP2B	0.356871	0.319	0.207	2.53232e-17
WDR26	0.35678	0.116	0.071	4.49058e-06
ATE1	0.356773	0.174	0.111	2.55979e-08
GAS8	0.356761	0.178	0.109	1.33708e-10
FBXO27	0.356288	0.112	0.071	0.000370929
SH3PXD2B	0.356007	0.389	0.259	1.92884e-19
PCCA	0.355707	0.444	0.309	3.04612e-19
RYR2	0.355552	0.144	0.09	3.95125e-07
MAOB	0.355115	0.227	0.147	1.30625e-11
NDRG4	0.354535	0.212	0.115	1.06166e-20
LINC01137	0.354362	0.156	0.085	2.6982e-14
WDR47	0.354271	0.158	0.1	3.166e-07
EMC3	0.35421	0.113	0.07	2.28594e-05
VPS35L	0.354182	0.25	0.163	8.99057e-12
CDKL1	0.354172	0.126	0.085	0.00173194
PRODH	0.353686	0.206	0.114	7.5438e-18
MZF1	0.353565	0.151	0.096	6.61221e-07
GSN	0.353493	0.206	0.129	1.35664e-11
AC007566.1	0.353444	0.118	0.077	0.000622825
AC093865.1	0.353352	0.238	0.144	6.42643e-17
TRPV1	0.352842	0.176	0.12	8.15841e-06
TM2D1	0.352743	0.146	0.094	4.95865e-06
TMCC1	0.35269	0.309	0.206	7.39433e-14
CLYBL	0.352615	0.226	0.143	6.50973e-12
SORBS3	0.352453	0.12	0.068	1.17985e-08
MSI2	0.352165	0.726	0.614	2.92527e-20
LRIG2	0.351414	0.121	0.083	0.0123671
CBFB	0.351352	0.123	0.074	3.8224e-07
ZNF484	0.351278	0.121	0.08	0.00124668
AP4S1	0.351078	0.109	0.074	0.0227408
KDM2B	0.35088	0.136	0.085	2.48253e-06
RLF	0.350445	0.234	0.147	5.10126e-13
C19orf12	0.350136	0.115	0.08	0.0439395
CHTOP	0.350037	0.111	0.068	1.59675e-05
PRH1	0.350004	0.265	0.167	5.29408e-15
TMEM184B	0.349654	0.17	0.107	7.70612e-09
RNF13	0.34949	0.133	0.087	0.000127897
DLGAP4	0.349376	0.14	0.093	0.000116908
PHACTR1	0.349289	0.356	0.233	4.96664e-18
DIPK2A	0.349099	0.344	0.225	1.01194e-17
TKT	0.3488	0.245	0.147	3.76075e-17
LINC01182	0.34839	0.123	0.08	0.00017405
AC078881.1	0.348313	0.102	0.066	0.00247742
CDC14A	0.348307	0.187	0.119	3.85344e-09
METTL16	0.348122	0.155	0.11	0.00349798
RBPJ	0.348022	0.201	0.138	2.26181e-06
MFSD14C	0.347957	0.309	0.207	1.51821e-13
LINC02614	0.347716	0.13	0.081	5.12085e-06
IDH1	0.347629	0.135	0.081	2.34319e-08
KIF2A	0.347425	0.254	0.175	8.06751e-09
SPACA6	0.347327	0.133	0.081	3.36475e-07
SSH2	0.347092	0.317	0.212	5.09872e-13
EFHD1	0.34709	0.218	0.143	1.12181e-09
TANGO6	0.346471	0.138	0.098	0.0191545
SLC44A2	0.346424	0.185	0.121	8.96726e-08
AP2A1	0.346305	0.136	0.087	8.92571e-06
AC097515.1	0.345944	0.146	0.089	8.36154e-08
KLF12	0.345568	0.24	0.148	5.69281e-15
HAP1	0.345249	0.178	0.105	1.35616e-12
P4HA1	0.344094	0.144	0.088	5.32192e-08
SLC4A4	0.344055	0.901	0.819	4.85526e-30
ATP13A4	0.343951	0.67	0.519	3.1679e-22
NAA35	0.343313	0.223	0.152	5.85428e-08
NACC2	0.341873	0.134	0.086	1.18547e-05
KLHL23	0.341494	0.187	0.12	1.5739e-08
MGRN1	0.341381	0.147	0.093	7.20225e-07
PSMG2	0.341214	0.166	0.109	9.59178e-07
AC107223.1	0.341086	0.214	0.13	2.0961e-14
PPP2R5A	0.340833	0.203	0.127	6.41066e-11
PDZRN3	0.339829	0.244	0.157	2.61195e-12
TRNAU1AP	0.339326	0.101	0.064	0.000791376
LRRK2	0.339293	0.148	0.093	7.58053e-07
GPR180	0.338628	0.165	0.104	1.20167e-08
TNRC6B	0.338586	0.623	0.497	3.02748e-14
ADCY9	0.338519	0.2	0.131	1.03373e-08
SLC25A18	0.338435	0.641	0.507	6.38443e-17
RAMP1	0.337708	0.193	0.118	2.32246e-11
NEK9	0.337494	0.145	0.093	4.34827e-06
SNX6	0.337137	0.159	0.109	0.000144946
XIAP	0.337038	0.155	0.106	0.000149225
SLC25A24	0.336766	0.137	0.08	2.96603e-09
MAPRE1	0.336435	0.102	0.065	0.00155722
SUCLG2-AS1	0.336419	0.378	0.25	1.24982e-19
ITGA9-AS1	0.336389	0.278	0.186	1.00686e-11
ZNF652	0.33631	0.165	0.109	1.98717e-06
CHCHD3	0.336291	0.128	0.084	0.000154039
BCL2	0.335613	0.434	0.303	3.36664e-18
GIPC1	0.33559	0.217	0.133	5.26135e-13
KIAA1671	0.335218	0.36	0.252	2.51723e-12
FBXO33	0.334227	0.19	0.123	1.19605e-08
PPP1R21	0.333705	0.119	0.077	0.000247002
AF279873.3	0.333066	0.25	0.166	2.30148e-11
ZNF827	0.332914	0.261	0.182	2.68355e-08
JAZF1	0.331981	0.136	0.08	1.72802e-08
LCMT1	0.331795	0.109	0.068	0.000107103
KAZN	0.331622	0.502	0.419	1.71133e-08
LUZP1	0.331053	0.272	0.189	2.1447e-09
KREMEN1	0.330846	0.204	0.138	4.36992e-07
MAU2	0.330709	0.165	0.108	2.39134e-06
SOBP	0.330664	0.233	0.153	1.27658e-10
AL121827.2	0.330466	0.17	0.098	6.88035e-13
MTERF1	0.329644	0.467	0.341	3.57242e-16
HMGN3	0.329641	0.134	0.086	1.12824e-05
FBF1	0.329367	0.104	0.07	0.0208215
FAXDC2	0.328332	0.135	0.082	1.4242e-07
PCDH17	0.328033	0.108	0.071	0.00336348
SLX4IP	0.327938	0.135	0.074	1.91145e-11
Z93930.2	0.327842	0.115	0.076	0.000961652
YEATS2	0.327669	0.258	0.175	1.73114e-09
NR3C1	0.327636	0.179	0.121	5.33252e-06
KDM5C	0.327525	0.102	0.066	0.00451063
GNAO1	0.327409	0.331	0.226	1.34706e-13
DOK5	0.327273	0.134	0.087	4.84175e-05
COPG2	0.327043	0.13	0.089	0.0025087
SLC30A10	0.326918	0.144	0.092	1.70957e-06
CLIP4	0.326784	0.258	0.165	1.06302e-12
SLC35F5	0.326559	0.116	0.072	2.39909e-05
ARIH2	0.326449	0.16	0.11	0.000170685
SLMAP	0.326305	0.283	0.2	3.34899e-08
USP3	0.32585	0.153	0.1	8.11216e-06
CLEC16A	0.325719	0.374	0.259	7.61316e-15
DLGAP2	0.325688	0.193	0.12	5.044e-11
ST3GAL2	0.325287	0.182	0.109	1.02801e-11
SMIM7	0.325124	0.147	0.097	2.20441e-05
DKK3	0.324802	0.235	0.161	4.56175e-08
NT5DC1	0.324746	0.103	0.059	7.85741e-07
SNRK	0.324476	0.106	0.063	1.10756e-05
KAT2B	0.324357	0.392	0.271	5.36289e-15
LINC01937	0.324242	0.164	0.11	1.1485e-05
AC036214.1	0.323944	0.145	0.087	9.95636e-09
DHX32	0.323504	0.156	0.102	6.0848e-06
SH2B1	0.323377	0.206	0.134	6.3224e-09
DIO2	0.323046	0.211	0.127	5.02104e-14
IPO9	0.322963	0.233	0.153	5.15739e-10
RADIL	0.32245	0.171	0.109	2.47559e-08
SLC6A11	0.322161	0.255	0.179	2.32744e-08
PSAT1	0.322081	0.12	0.077	9.23412e-05
GPR39	0.321747	0.104	0.063	4.13047e-05
GPSM2	0.321606	0.209	0.126	1.41748e-13
SRPK2	0.321556	0.431	0.314	2.21396e-12
DPF3	0.32148	0.24	0.158	1.47904e-10
NUTM2B-AS1	0.321469	0.17	0.103	4.97708e-10
FAM155A	0.321186	0.611	0.48	7.38657e-17
ALG14	0.320242	0.11	0.071	0.00129743
ARMH4	0.319984	0.214	0.143	4.1185e-08
CRAMP1	0.319962	0.128	0.087	0.00304253
VIRMA	0.319736	0.132	0.089	0.000978008
FAM66C	0.31973	0.173	0.099	2.24459e-13
SUFU	0.319637	0.151	0.099	7.16721e-06
ARL14EP	0.319219	0.131	0.084	1.89415e-05
PPP2R5E	0.319063	0.165	0.114	0.000238562
SPAST	0.318671	0.145	0.099	0.00073448
MAP3K2	0.318077	0.185	0.124	2.19302e-06
AC006001.2	0.317698	0.218	0.129	1.99512e-15
RPRD1A	0.317612	0.139	0.094	0.000777728
F11-AS1	0.317558	0.483	0.351	5.59686e-17
MCCC1	0.317165	0.232	0.153	2.99788e-10
PIP5K1A	0.316745	0.306	0.217	3.11978e-09
STAMBP	0.316697	0.113	0.077	0.0337996
ACAD10	0.316462	0.135	0.086	6.35851e-06
TNRC6A	0.316081	0.777	0.69	9.09582e-19
UBE2D3	0.315835	0.141	0.091	7.70101e-06
CCDC125	0.315735	0.188	0.117	2.22766e-10
STOX1	0.315679	0.452	0.344	9.64147e-10
AC098588.3	0.315661	0.156	0.099	1.99081e-07
CRTC1	0.315286	0.168	0.118	0.00046293
POU3F3	0.315074	0.329	0.247	3.28462e-06
LMBR1	0.315067	0.103	0.063	6.50315e-05
TNK2	0.31505	0.166	0.107	4.91087e-07
CHST1	0.314211	0.117	0.079	0.00883713
NEO1	0.313671	0.468	0.346	5.37424e-13
SALL3	0.31354	0.15	0.091	8.52172e-09
ELAVL3	0.313438	0.207	0.143	1.68813e-06
TCF20	0.313434	0.135	0.09	0.000586997
AXL	0.313087	0.156	0.101	1.39577e-06
OSBP2	0.312756	0.287	0.191	1.8542e-12
LHFPL6	0.312526	0.273	0.187	2.097e-10
MICU1	0.31213	0.173	0.11	7.2944e-08
LARP1	0.312123	0.242	0.167	8.86954e-08
STRBP	0.312112	0.2	0.134	2.80754e-07
GPR107	0.312098	0.158	0.103	7.75801e-06
SEPTIN7	0.311508	0.307	0.213	5.39928e-11
GPBP1L1	0.311502	0.222	0.146	1.03124e-09
SH3D19	0.311478	0.152	0.101	1.58896e-05
POLR2J3	0.310921	0.31	0.207	4.96121e-13
GAB1	0.310537	0.27	0.177	1.6305e-12
EPHB1	0.310211	0.354	0.241	4.13324e-15
AC124852.1	0.309994	0.511	0.394	4.2516e-13
EEPD1	0.309123	0.154	0.097	1.00772e-07
ZMYM6	0.308921	0.176	0.118	2.81544e-06
KIF13A	0.308862	0.288	0.208	2.38936e-07
C2CD2	0.308722	0.126	0.079	1.11691e-05
FRMD5	0.308404	0.463	0.34	1.66116e-13
APC	0.308208	0.883	0.828	5.47594e-16
PLEKHB1	0.308199	0.106	0.059	6.61378e-08
SPATS2	0.308076	0.155	0.106	0.000233087
PHYHD1	0.30802	0.265	0.195	2.67508e-05
FMN2	0.30794	0.8	0.704	3.38753e-25
PLD3	0.307932	0.137	0.086	3.05947e-06
CTDSPL	0.307783	0.312	0.224	3.48487e-09
FAM182B	0.307722	0.138	0.067	2.48329e-17
AC007376.2	0.307306	0.234	0.145	4.51629e-14
SLC16A1-AS1	0.307129	0.239	0.165	1.98139e-07
RBMS2	0.307045	0.211	0.147	3.65443e-06
LSS	0.306633	0.236	0.164	3.8297e-07
TMOD3	0.306415	0.137	0.095	0.00514856
NRSN2-AS1	0.306221	0.199	0.133	2.39698e-07
LSM14A	0.306211	0.239	0.158	7.79015e-10
NPRL3	0.305167	0.13	0.083	2.00665e-05
CNTNAP3	0.305091	0.374	0.253	4.28439e-16
SLC25A48	0.305087	0.308	0.214	2.10849e-10
CLTA	0.304997	0.107	0.068	0.0003357
MEIKIN	0.304375	0.735	0.597	3.05873e-23
DNM1	0.304218	0.15	0.091	1.30285e-08
ATXN2	0.303851	0.525	0.414	9.67408e-09
FAM71F2	0.303716	0.11	0.067	3.83035e-05
ST7L	0.303637	0.155	0.099	7.33571e-07
ZFP14	0.303206	0.113	0.068	6.45418e-06
UBAC2	0.302979	0.161	0.103	6.17828e-07
UST	0.30272	0.12	0.079	0.000685901
FGD4	0.302118	0.435	0.329	1.33875e-09
ABCD3	0.302014	0.125	0.068	2.03447e-10
NKAIN2	0.301874	0.334	0.224	3.43799e-15
SOGA1	0.301688	0.14	0.097	0.00183753
MAX	0.301681	0.104	0.064	5.83682e-05
NEK3	0.301003	0.1	0.062	0.000438083
PANTR1	0.300829	0.467	0.331	3.40293e-17
CABLES1	0.300702	0.681	0.485	1.89212e-30
KCNJ10	0.300395	0.121	0.084	0.036064
TOR1AIP1	0.299468	0.113	0.07	5.32002e-05
GPT2	0.299415	0.189	0.117	1.00628e-10
TULP4	0.299196	0.185	0.119	1.95808e-08
ARID1B	0.299138	0.334	0.236	5.35436e-10
ADNP2	0.299055	0.13	0.083	3.40732e-05
RMST	0.298876	0.137	0.09	9.8078e-05
PISD	0.298768	0.102	0.066	0.00187019
SMARCC1	0.298574	0.241	0.169	1.02799e-06
TPCN1	0.298302	0.374	0.275	6.98145e-10
SPIN1	0.297878	0.209	0.144	1.27529e-06
A2ML1	0.297465	0.112	0.075	0.00343841
CHPT1	0.297409	0.335	0.246	3.45025e-08
CTNND1	0.297214	0.351	0.252	1.18904e-09
PTPN4	0.296787	0.584	0.443	2.90692e-18
GAREM1	0.296598	0.574	0.464	1.27469e-11
GDPD1	0.296024	0.129	0.084	0.000130823
TIAM1	0.295972	0.159	0.109	0.000241556
RHPN2	0.295606	0.223	0.136	1.22125e-13
NAV1	0.29557	0.589	0.471	3.55184e-13
AC040168.1	0.294994	0.232	0.157	4.90693e-08
VSIG10	0.294566	0.204	0.136	2.43206e-07
UBR2	0.293939	0.475	0.36	4.33955e-09
ZNF586	0.293725	0.251	0.167	3.16564e-10
FAM171A1	0.293461	0.414	0.296	1.36984e-12
HEATR5A	0.293377	0.237	0.153	2.88764e-11
DAZAP1	0.293305	0.101	0.065	0.00265275
MARCH6	0.292844	0.212	0.129	8.50817e-13
FGFR2	0.292646	0.361	0.252	2.57579e-12
SAMD8	0.292419	0.114	0.074	0.000871721
ABL1	0.29219	0.208	0.134	6.63042e-10
USP24	0.292159	0.397	0.277	1.54207e-13
ARFGEF2	0.292056	0.223	0.151	9.07816e-08
RBFOX2	0.292018	0.345	0.26	1.37509e-06
PRKRIP1	0.291829	0.284	0.202	1.12596e-07
ANKS1B	0.291806	0.66	0.536	1.42754e-17
ZNF483	0.291792	0.171	0.11	1.40551e-07
ZNF69	0.291031	0.344	0.252	9.17552e-09
SPESP1	0.290115	0.128	0.084	0.000340824
CUX1	0.290107	0.31	0.218	1.00283e-09
STRN3	0.289946	0.218	0.147	4.0909e-08
AL513166.1	0.28992	0.241	0.168	7.84634e-08
SUGCT	0.289907	0.199	0.129	1.01899e-08
PCDH9	0.289554	0.877	0.797	2.70217e-21
AC006504.5	0.28915	0.118	0.08	0.00297052
ETFA	0.2888	0.166	0.108	5.68035e-07
CHD9	0.288505	0.918	0.871	6.3407e-28
PDK4	0.288495	0.149	0.093	1.73923e-07
DNAJB4	0.288479	0.144	0.096	7.30183e-05
MAP3K5	0.288425	0.627	0.501	1.53168e-14
TF	0.288153	0.144	0.088	1.1249e-07
CNTFR	0.288143	0.188	0.123	2.34793e-07
ABCC9	0.288031	0.238	0.158	1.88969e-09
KCTD20	0.287376	0.124	0.08	0.000142192
UMAD1	0.287191	0.116	0.076	0.000695852
TNRC18	0.287189	0.36	0.257	1.12352e-10
BMP7	0.286747	0.231	0.168	2.71953e-05
ASPA	0.286628	0.17	0.11	2.60843e-07
PEX3	0.286274	0.103	0.065	0.000305286
QRICH1	0.285982	0.2	0.14	2.43881e-05
IFT27	0.28594	0.101	0.06	2.22702e-05
ZNF254	0.285917	0.344	0.264	3.53264e-05
WRN	0.285733	0.305	0.209	1.00639e-10
LINC01277	0.285425	0.172	0.12	0.000133513
OSGEP	0.285207	0.112	0.072	0.00121014
MGA	0.285194	0.417	0.308	3.59677e-11
CORO2B	0.285169	0.224	0.146	8.23795e-10
LINC00598	0.284763	0.262	0.175	2.56655e-11
CAPZB	0.284479	0.191	0.128	2.20044e-06
POM121C	0.284363	0.135	0.09	0.000412605
CRYZL1	0.284248	0.211	0.143	2.62577e-07
SORL1	0.283943	0.33	0.213	1.18428e-15
FAAH2	0.283202	0.191	0.132	5.22473e-06
UBE2H	0.282993	0.253	0.176	1.51305e-07
GPCPD1	0.28279	0.193	0.13	5.65056e-07
TBC1D8	0.282436	0.103	0.067	0.00417554
SCRN1	0.281829	0.106	0.063	4.86961e-06
FIP1L1	0.281472	0.106	0.066	0.000151401
DTNB	0.281445	0.25	0.172	4.95851e-08
AFF3	0.281153	0.158	0.096	4.55722e-09
POLR2F	0.281113	0.127	0.085	0.00112648
IL17RB	0.281019	0.138	0.088	4.16111e-06
ADGRB3	0.280972	0.896	0.821	1.05559e-26
KPNA6	0.280916	0.119	0.08	0.00620084
DCAKD	0.280907	0.249	0.176	2.70203e-06
TAF15	0.280548	0.176	0.125	0.000746524
CDH2	0.280514	0.209	0.14	4.34564e-08
RAB18	0.280164	0.124	0.08	0.000113381
MEF2C	0.279716	0.29	0.197	1.49917e-11
ABCA3	0.279628	0.141	0.097	0.00238025
FAM117B	0.279328	0.108	0.072	0.0109724
BCL2L13	0.278904	0.142	0.094	0.000140418
ANKRD24	0.278809	0.148	0.099	7.49885e-05
DCAF5	0.278439	0.192	0.135	0.000223749
CUL1	0.278405	0.142	0.099	0.00623951
RIMS1	0.277911	0.215	0.153	8.61474e-06
PHLPP1	0.277749	0.785	0.665	5.90507e-21
ELP2	0.277744	0.116	0.079	0.0259854
IVD	0.277535	0.11	0.064	9.22598e-07
ATXN1	0.277227	0.299	0.203	6.58646e-11
PAFAH1B1	0.276989	0.397	0.281	1.56829e-12
GABRB1	0.276889	0.726	0.628	3.45772e-15
CACNA1B	0.276833	0.327	0.229	2.05611e-11
AL645568.1	0.276717	0.13	0.082	1.7351e-05
WASF3	0.27662	0.334	0.239	2.13468e-09
MEF2C-AS1	0.276413	0.434	0.316	1.22199e-13
HPS4	0.275999	0.109	0.071	0.00164112
AC027117.2	0.275892	0.38	0.288	2.80526e-07
MIA2	0.2757	0.176	0.12	2.34034e-05
C1S	0.275231	0.116	0.076	0.000615089
UNKL	0.274925	0.114	0.065	7.487e-08
ACSS3	0.274799	0.456	0.348	3.45354e-09
LINC00476	0.274722	0.247	0.168	6.86073e-09
TNPO1	0.274706	0.2	0.134	4.46995e-07
ELF2	0.274684	0.287	0.207	6.51136e-07
SLC25A12	0.274523	0.273	0.181	2.2268e-11
NAA25	0.274228	0.188	0.123	8.78107e-08
SPRED2	0.27417	0.144	0.089	1.28518e-07
BBS2	0.27295	0.466	0.352	1.17381e-09
CACNA1A	0.272692	0.353	0.246	2.52896e-13
IFT80	0.272064	0.114	0.076	0.00390363
NTRK3	0.271594	0.414	0.303	7.03247e-11
DOCK4	0.271544	0.663	0.556	6.14256e-11
AMBRA1	0.271536	0.263	0.187	7.64742e-07
LANCL2	0.271142	0.103	0.063	0.000100804
SLC24A3	0.270786	0.28	0.195	9.3084e-09
LINC00391	0.270498	0.135	0.083	4.32597e-07
CBL	0.270471	0.108	0.07	0.00179953
UBE2G1	0.2703	0.123	0.082	0.00163287
C11orf65	0.26966	0.106	0.068	0.00123562
ME1	0.269644	0.548	0.41	2.84521e-17
AC113414.1	0.269221	0.241	0.17	3.17514e-07
AC092745.5	0.268759	0.143	0.094	6.45339e-05
KDM3B	0.268718	0.27	0.199	3.20666e-05
ARHGAP29	0.268222	0.115	0.071	1.16093e-05
ASXL2	0.268197	0.253	0.179	1.56525e-06
SLC43A2	0.268157	0.129	0.091	0.0191869
FAM161A	0.267332	0.127	0.089	0.036612
MSRB3	0.266111	0.115	0.072	3.58976e-05
RC3H2	0.265879	0.156	0.109	0.00149421
CLNS1A	0.265753	0.142	0.1	0.00783993
CUL5	0.265443	0.191	0.129	1.60427e-06
ZNF846	0.265326	0.261	0.181	6.08901e-08
PANK2	0.264472	0.15	0.098	1.32113e-05
SERPINE2	0.264347	0.219	0.145	6.48809e-09
ZBTB1	0.264196	0.216	0.146	2.11961e-07
RAP1GAP2	0.264142	0.147	0.105	0.0258468
MINDY2	0.264087	0.149	0.1	8.22428e-05
ANTXR1	0.264012	0.369	0.287	1.72389e-05
TBC1D22A	0.263706	0.444	0.319	4.54603e-13
DMD	0.262985	0.375	0.265	3.26285e-11
NDUFS1	0.262905	0.145	0.091	6.3516e-07
ZNF559	0.262398	0.184	0.124	6.23028e-06
KIAA1958	0.262149	0.283	0.193	4.99929e-10
LIMCH1	0.261961	0.366	0.256	2.31615e-11
GATD1	0.261423	0.221	0.167	0.0194633
GLS	0.26134	0.133	0.089	0.000561972
IL1RAPL1	0.260817	0.183	0.132	0.000539152
KCMF1	0.260743	0.103	0.065	0.000288658
ABL2	0.260684	0.191	0.132	2.24978e-05
SLC25A27	0.260661	0.133	0.08	1.44159e-07
SFMBT2	0.260427	0.488	0.372	1.96311e-10
ZNF33A	0.260369	0.112	0.07	8.68536e-05
CEP112	0.260066	0.483	0.372	9.90918e-11
TRPM3	0.259758	0.676	0.635	0.00151359
SEC23IP	0.259732	0.166	0.113	6.99206e-05
POLR2A	0.259508	0.12	0.072	1.39078e-06
EPC1	0.259505	0.322	0.229	3.27326e-08
TTYH1	0.258946	0.385	0.279	8.47729e-10
STX18-AS1	0.25855	0.257	0.174	2.60568e-09
PTPRS	0.258298	0.273	0.201	1.67865e-05
YARS	0.258059	0.115	0.077	0.00647329
GLIPR1L2	0.257654	0.117	0.075	0.000396701
RANBP3L	0.257616	0.778	0.698	7.64915e-11
ABHD18	0.257607	0.179	0.121	3.97487e-06
WWC1	0.257275	0.552	0.448	5.84547e-09
ANO10	0.257172	0.211	0.137	6.62451e-09
AC005562.1	0.257079	0.202	0.135	2.56756e-07
NFIB	0.256908	0.475	0.356	1.91044e-11
PPP4R3B	0.25687	0.178	0.128	0.00176566
ARMC9	0.256732	0.132	0.087	0.000507037
PRKACB	0.256684	0.293	0.196	4.12169e-12
ABCC5	0.256011	0.131	0.087	0.000435721
KLHL7	0.25581	0.144	0.098	0.00128929
PFKL	0.254953	0.121	0.076	4.37415e-05
SYNRG	0.254409	0.28	0.21	0.000232589
BTRC	0.254372	0.259	0.178	2.32457e-08
PIP4K2A	0.254226	0.195	0.132	8.53775e-07
TMEM94	0.253901	0.127	0.082	9.05228e-05
PITPNC1	0.253528	0.889	0.859	1.6248e-22
SUMF1	0.253368	0.529	0.414	1.81418e-10
AGO4	0.253325	0.258	0.177	2.07089e-08
GNG12-AS1	0.253171	0.103	0.064	0.000218595
NFIA	0.253061	0.612	0.513	4.74875e-07
ZNF791	0.252524	0.141	0.099	0.0151245
SLC20A2	0.252472	0.206	0.149	0.000622104
ZKSCAN1	0.252136	0.264	0.182	2.50878e-08
CSAD	0.252084	0.238	0.165	3.53846e-07
CNOT2	0.251712	0.159	0.106	2.41838e-05
ID4	0.251688	0.484	0.385	1.20753e-07
PHF3	0.251664	0.558	0.45	3.09501e-06
AC016831.7	0.251559	0.173	0.114	1.53415e-06
RAF1	0.250831	0.114	0.077	0.0109026
FBXW11	0.250752	0.276	0.197	4.88601e-07
MIR29B2CHG	0.250714	0.161	0.094	6.95303e-11
GPM6A	0.250373	0.972	0.956	6.60387e-35
CCDC112	0.250167	0.13	0.089	0.00440284
VPS26C	0.250154	0.134	0.081	1.16535e-07
