## Supplementary material for "Glial Contribution to the Pathogenesis of Post-Operative Delirium Revealed by Multi-omic Analysis of Brain Tissue from Neurosurgery Patients": Table S8

### Sheet: Table S8
Supplementary Table 8. DEG list of activated astrocytes
POD > non POD					non POD > POD
gene	log2FC (POD / non POD)	pct (non POD)	pct (POD)	adjusted p-value	gene	log2FC (non POD / POD)	pct (non POD)	pct (POD)	adjusted p-value
XIST	3.31218	0.256	0.024	3.14697e-241	ADCY1	1.93527	0.144	0.057	1.63983e-31
C5orf17	2.40956	0.116	0.026	4.17239e-61	CACNA2D3	1.81447	0.623	0.345	7.72959e-168
NRP2	1.23553	0.148	0.053	1.74662e-44	LINC00278	1.76925	0.171	0.066	8.76646e-40
PTPRJ	1.19577	0.113	0.06	1.66158e-14	MOXD1	1.69595	0.174	0.054	1.5427e-50
OPCML	1.12641	0.12	0.059	5.62093e-18	S100A13	1.57611	0.118	0.05	1.98232e-21
IQCJ-SCHIP1	1.09569	0.187	0.088	8.0854e-36	TTTY10	1.50561	0.198	0.086	1.16681e-39
LINC00906	1.09465	0.102	0.06	1.33695e-08	UTY	1.4961	0.502	0.196	5.69514e-161
CCND3	1.09457	0.126	0.062	1.41544e-19	SDK1	1.43379	0.191	0.09	3.30662e-32
FAM27C	1.05862	0.123	0.059	4.61116e-20	NLGN4Y	1.42894	0.302	0.127	6.44123e-73
ACSBG1	1.03032	0.284	0.142	4.61334e-51	AL591686.2	1.34538	0.127	0.051	1.70487e-24
NCAN	1.02916	0.171	0.084	9.52094e-29	TPM1	1.31349	0.138	0.065	2.02612e-21
ELAVL3	1.02674	0.144	0.077	9.05635e-18	ARID5B	1.30156	0.216	0.151	4.18081e-13
COL5A3	1.01225	0.321	0.166	1.49402e-55	TTTY14	1.28421	0.253	0.119	9.97708e-47
AL031056.1	1.01212	0.125	0.057	1.7301e-22	USP9Y	1.18545	0.22	0.104	9.0076e-38
POLR2J3	1.00109	0.241	0.14	3.93017e-26	ADARB2	1.1611	0.251	0.115	1.02866e-46
HHATL	0.995721	0.145	0.095	3.04935e-08	AL157886.1	1.14017	0.26	0.178	8.92957e-17
AL365295.1	0.98916	0.299	0.165	6.8497e-43	LINC01811	0.968413	0.128	0.072	7.5225e-11
ENSA	0.979027	0.147	0.078	1.00073e-18	AC117464.1	0.964339	0.256	0.156	2.59036e-25
C4orf19	0.949959	0.12	0.065	7.28568e-14	PDE8B	0.9602	0.146	0.098	2.25564e-07
AC105052.4	0.932667	0.103	0.052	1.15382e-13	ARID5A	0.957504	0.1	0.052	2.46397e-10
IFI44L	0.920333	0.1	0.054	5.39979e-11	HPSE2	0.94641	0.281	0.176	1.19838e-24
ARHGAP1	0.914499	0.101	0.053	2.51618e-11	ELL2	0.93266	0.164	0.121	2.97353e-05
EFTUD2	0.912482	0.109	0.07	2.37778e-05	B3GAT2	0.916045	0.317	0.218	4.66411e-24
SLC24A2	0.910434	0.131	0.088	7.37648e-06	AL603840.1	0.902198	0.148	0.094	1.35528e-09
GOLGA8A	0.901374	0.195	0.112	5.79359e-21	PLCB4	0.901571	0.121	0.062	4.73381e-14
PXK	0.893473	0.155	0.087	1.15997e-16	GALNT13	0.891395	0.156	0.088	1.10852e-14
GALNT15	0.890199	0.341	0.217	3.83403e-34	FAT1	0.867723	0.266	0.237	0.0364078
HAP1	0.889354	0.103	0.049	1.8252e-16	NR2F2-AS1	0.865984	0.116	0.06	9.82371e-13
BRI3	0.887769	0.112	0.06	2.25124e-12	EFEMP1	0.857616	0.234	0.149	1.2311e-19
NWD1	0.8849	0.245	0.145	6.59667e-25	NES	0.843825	0.101	0.052	1.26655e-10
GIPC1	0.87958	0.139	0.081	2.05551e-12	MT2A	0.834178	0.122	0.069	2.33589e-10
CERCAM	0.87725	0.111	0.064	9.82206e-10	SLC38A1	0.830263	0.739	0.614	4.98717e-81
SLC27A1	0.8753	0.194	0.116	6.58594e-18	MPP6	0.782854	0.414	0.294	9.29838e-34
CLTA	0.862795	0.104	0.053	5.9828e-14	STXBP5L	0.768459	0.762	0.667	3.01447e-66
CIRBP	0.859498	0.308	0.243	5.37272e-09	CEBPZ	0.768278	0.123	0.085	0.000342835
TAB2	0.859492	0.351	0.253	2.98593e-22	AP001347.1	0.744551	0.259	0.198	1.84043e-09
TANGO2	0.855693	0.134	0.08	6.35432e-11	AC010624.5	0.740682	0.231	0.182	7.8802e-05
SMIM7	0.854247	0.105	0.057	1.04234e-10	KCNN2	0.737199	0.586	0.448	2.59669e-49
EVA1C	0.848627	0.122	0.065	1.02842e-14	LINC00378	0.726383	0.165	0.109	2.80469e-08
SLC25A18	0.840162	0.494	0.342	1.34766e-47	AC092155.1	0.720568	0.137	0.081	2.70882e-10
PPP3CB	0.838773	0.158	0.094	1.47296e-13	PYGM	0.707636	0.129	0.087	3.32548e-05
ZIC1	0.825213	0.1	0.068	0.012836	GADD45A	0.706518	0.232	0.187	0.000184249
DNAJC5	0.818716	0.12	0.064	9.55908e-14	AC005999.2	0.704682	0.114	0.077	0.00055828
SIPA1L3	0.816331	0.227	0.143	1.41882e-17	LRRIQ1	0.704121	0.301	0.224	3.97377e-14
POLR2F	0.816292	0.124	0.074	5.83819e-10	CCDC82	0.703181	0.236	0.171	4.80413e-11
GPR135	0.809664	0.108	0.055	1.12869e-13	TXNIP	0.700532	0.152	0.11	0.000298289
ANKRD24	0.80884	0.121	0.081	8.47155e-05	TENM1	0.696945	0.138	0.076	4.7624e-13
CDC42EP4	0.803367	0.155	0.094	1.74671e-12	LAMA4	0.67911	0.41	0.307	6.089e-25
KCNIP4	0.799876	0.275	0.163	2.33585e-29	LRRC37A2	0.66256	0.214	0.126	3.37108e-19
LRRTM4	0.781673	0.136	0.099	0.00189979	CNTN5	0.659422	0.164	0.107	2.27412e-08
FAM168A	0.779455	0.175	0.109	4.41141e-13	OLMALINC	0.65666	0.335	0.237	1.3856e-20
PRUNE2	0.771765	0.12	0.075	7.33131e-07	SLC39A10	0.650387	0.139	0.106	0.038918
ZER1	0.771404	0.174	0.104	3.39836e-15	NR2F1	0.642934	0.351	0.26	1.31924e-19
EMID1	0.771038	0.208	0.131	2.33793e-15	PTCSC3	0.642242	0.153	0.112	0.000487591
CERS4	0.770651	0.167	0.102	5.47235e-13	SPARCL1	0.642201	0.786	0.769	8.4384e-09
STX16	0.768162	0.168	0.099	5.62536e-15	ZNF273	0.64146	0.292	0.215	8.63869e-14
AC084198.2	0.767527	0.12	0.068	1.46118e-11	LRRC9	0.640917	0.177	0.121	7.06419e-08
DNM1	0.766664	0.114	0.07	2.66813e-07	AC068587.4	0.637782	0.468	0.334	1.90577e-35
CRTC1	0.763191	0.148	0.095	1.5212e-08	ARSB	0.632047	0.261	0.209	1.83156e-06
PADI2	0.762473	0.21	0.122	6.0862e-21	TNR	0.62472	0.177	0.12	2.10841e-08
SNTA1	0.757563	0.207	0.128	1.9316e-16	KBTBD12	0.622314	0.162	0.125	0.00878287
ANK3	0.752649	0.116	0.074	2.26015e-06	SMARCA2	0.620058	0.288	0.218	2.12559e-12
NDUFS1	0.750507	0.1	0.06	1.25434e-06	PDZRN4	0.618922	0.11	0.066	5.78079e-07
MEGF10	0.750015	0.179	0.099	6.93697e-20	METTL6	0.611635	0.229	0.182	3.74812e-05
HIF3A	0.749636	0.344	0.262	1.83936e-14	FREM1	0.608415	0.269	0.209	2.88426e-08
GPR107	0.748015	0.126	0.077	1.55433e-08	TNC	0.597787	0.699	0.636	1.60388e-11
MMD2	0.747388	0.401	0.272	3.41506e-33	CCDC173	0.597752	0.379	0.276	3.18653e-22
FLCN	0.7459	0.11	0.065	5.01227e-08	LINC01266	0.594071	0.24	0.182	8.74666e-07
SHROOM3	0.744531	0.271	0.169	1.05508e-23	SH3GL2	0.593894	0.107	0.076	0.0349714
TMEM165	0.743578	0.144	0.081	2.16862e-14	UACA	0.58907	0.473	0.362	3.70834e-27
FOSB	0.742156	0.138	0.092	5.95588e-07	F5	0.588909	0.233	0.138	2.78536e-20
CACNB2	0.740747	0.193	0.117	2.84928e-16	CCDC144A	0.586724	0.784	0.651	7.73109e-60
AMBRA1	0.740373	0.192	0.123	1.39151e-12	ADAMTS9	0.580007	0.38	0.304	9.18448e-13
SYNM	0.737802	0.234	0.176	1.39744e-06	TMEM108	0.572572	0.459	0.353	1.1278e-22
FBXO42	0.73592	0.206	0.125	2.27611e-17	CCDC141	0.561575	0.263	0.188	5.90046e-12
MTCH2	0.735342	0.14	0.091	2.60848e-07	SMC5	0.558696	0.377	0.317	4.81566e-10
SPTBN4	0.735121	0.184	0.119	2.37352e-11	PACRG	0.558408	0.339	0.27	2.50762e-10
CPEB3	0.733623	0.153	0.095	4.11998e-10	FAM133B	0.557839	0.467	0.433	0.000141773
NPRL3	0.733213	0.1	0.063	2.43819e-05	ITPRID2	0.552	0.3	0.221	9.35148e-13
SLC44A2	0.731561	0.136	0.086	4.33197e-08	GLIS3	0.549916	0.888	0.802	2.63962e-60
SH2B1	0.728052	0.151	0.096	4.92875e-09	AC138123.1	0.545782	0.149	0.112	0.00881486
ARHGAP39	0.723391	0.284	0.187	1.1951e-19	GNA14	0.540736	0.35	0.302	0.0030568
SUFU	0.720745	0.144	0.081	2.89687e-14	LINC01088	0.540304	0.754	0.612	3.45289e-51
NLGN1	0.71902	0.115	0.069	2.11419e-08	LINC01411	0.538949	0.215	0.136	6.77992e-14
YARS	0.717173	0.105	0.063	3.16524e-07	AC245060.5	0.537254	0.468	0.302	4.9548e-40
KIAA1671	0.714263	0.289	0.186	3.16365e-23	PELI2	0.534757	0.35	0.292	5.93731e-08
LARGE1	0.713582	0.235	0.149	3.43886e-17	HULC	0.529517	0.318	0.274	6.21674e-05
SLC16A1-AS1	0.712294	0.284	0.195	3.45119e-16	PCDH15	0.527837	0.101	0.066	0.00168522
MLLT6	0.71075	0.112	0.064	3.00595e-10	NCAM1	0.527301	0.912	0.829	1.62957e-84
FAM106A	0.708513	0.209	0.145	3.0791e-10	AC233296.1	0.523542	0.259	0.194	1.0963e-07
BID	0.707538	0.109	0.075	0.00391305	AL445250.1	0.51155	0.22	0.181	0.0465397
RYR2	0.706831	0.11	0.067	4.10668e-07	SPTBN1	0.509774	0.758	0.64	2.0641e-49
TPT1-AS1	0.703972	0.255	0.166	5.02278e-17	CAMK4	0.509203	0.141	0.089	1.19422e-07
UFD1	0.700077	0.102	0.066	0.000171338	FHOD3	0.50414	0.304	0.239	6.4654e-10
TMEM184B	0.698564	0.111	0.071	2.55694e-05	RIC8B	0.490979	0.202	0.159	0.00265368
ADCY9	0.69782	0.124	0.079	1.34238e-06	TJP2	0.487516	0.471	0.38	6.40198e-19
AARS	0.695477	0.111	0.077	0.00258062	L3MBTL4	0.48637	0.648	0.552	9.90435e-28
TXNRD1	0.694302	0.145	0.094	1.13999e-07	LRMDA	0.485781	0.483	0.383	4.55004e-20
EIF4EBP2	0.694274	0.129	0.088	7.40059e-05	NME7	0.483977	0.385	0.317	5.02106e-10
WBP1L	0.693903	0.147	0.096	1.21605e-07	UFL1-AS1	0.482495	0.506	0.45	9.61451e-10
UBA6-AS1	0.691313	0.384	0.271	1.10973e-25	GOLIM4	0.478082	0.351	0.275	7.57285e-12
TNK2	0.691017	0.111	0.069	4.59293e-06	DDAH1	0.476672	0.327	0.271	1.31643e-07
EFHD1	0.689989	0.16	0.095	3.39564e-13	ERICH1	0.473812	0.179	0.142	0.0154849
NRXN1	0.68975	0.267	0.177	2.85594e-18	KCNJ3	0.462797	0.364	0.275	8.24231e-15
EPB41L4A	0.689502	0.104	0.058	1.08225e-09	CCDC85A	0.459137	0.391	0.305	4.92454e-13
ACO2	0.688886	0.18	0.111	2.01234e-13	XPR1	0.456265	0.231	0.188	0.00296146
AGO4	0.688213	0.194	0.135	7.88032e-08	NTNG1	0.454287	0.215	0.16	2.2403e-06
FRMD4A	0.687841	0.207	0.132	3.01329e-14	AL022068.1	0.454256	0.362	0.295	1.39728e-08
PRR5	0.686728	0.106	0.057	1.59883e-11	GOLM1	0.450351	0.279	0.231	0.000136989
RETREG1	0.685081	0.134	0.08	1.54296e-10	SH3YL1	0.448496	0.274	0.24	0.0138012
SEMA4B	0.683601	0.235	0.155	3.90065e-14	NRXN3	0.445368	0.356	0.27	2.86464e-13
WWOX	0.681354	0.548	0.45	4.54724e-29	NBPF26	0.444065	0.235	0.196	0.0143967
RASGEF1A	0.681082	0.111	0.058	6.03808e-13	DANT2	0.442668	0.761	0.657	1.07642e-35
DCAKD	0.674053	0.23	0.156	3.66481e-12	PLCB1	0.437255	0.24	0.196	0.00721943
PALM2-AKAP2	0.672342	0.112	0.072	1.01047e-05	HNMT	0.430577	0.235	0.195	0.0227919
PCBP1-AS1	0.6712	0.217	0.142	8.39284e-13	WDR49	0.421042	0.826	0.756	6.71141e-33
PKM	0.668935	0.128	0.082	3.4713e-07	C8orf34	0.420033	0.337	0.263	1.24274e-08
PSEN1	0.667553	0.105	0.068	0.000153087	PRPF38B	0.410651	0.313	0.258	4.34478e-06
BICRAL	0.667345	0.172	0.113	1.68429e-09	TET2	0.402171	0.338	0.28	8.44903e-07
ARHGAP35	0.665545	0.249	0.163	7.74721e-16	ZHX1	0.399021	0.228	0.187	0.00842909
AC138150.1	0.66032	0.119	0.077	8.5661e-06	SFPQ	0.398525	0.306	0.252	3.44958e-06
ZBTB8OS	0.658275	0.165	0.112	3.78239e-07	DGKB	0.396288	0.333	0.242	1.4767e-13
MOB1B	0.658148	0.123	0.079	3.18475e-06	LRP6	0.396009	0.316	0.269	3.29389e-05
UBXN2A	0.657806	0.234	0.161	4.03363e-11	CEP85L	0.394115	0.327	0.293	0.0295034
SDC4	0.65651	0.114	0.073	4.62033e-06	TTN	0.393785	0.828	0.726	2.93323e-42
CHPT1	0.656493	0.232	0.159	2.206e-11	AK9	0.392172	0.381	0.321	1.18291e-06
GABPB2	0.656248	0.216	0.144	3.42605e-12	AP3B1	0.388701	0.425	0.376	2.89522e-06
SLC35F1	0.655599	0.208	0.122	3.64574e-20	SOX5	0.386494	0.596	0.522	3.93418e-12
KIAA1755	0.655575	0.151	0.093	1.39292e-10	RBBP6	0.386141	0.581	0.516	1.3711e-08
HSD17B14	0.653812	0.126	0.083	1.88814e-05	IGSF11	0.384657	0.574	0.527	1.16197e-07
PHYHD1	0.651998	0.309	0.209	1.92441e-19	SCLT1	0.384099	0.581	0.534	4.49918e-05
SGK3	0.650085	0.248	0.161	2.30746e-16	TCERG1	0.383721	0.363	0.309	1.09936e-06
PDE8A	0.650023	0.226	0.143	9.71195e-16	CFAP47	0.381892	0.357	0.302	6.02416e-06
DGLUCY	0.64966	0.431	0.319	2.32958e-22	SRRM1	0.381278	0.454	0.39	2.03398e-09
ITPKB	0.647849	0.496	0.366	4.95119e-33	TTC28	0.378952	0.663	0.584	2.73163e-20
LMO4	0.644732	0.117	0.08	0.00150646	U2SURP	0.378231	0.41	0.342	1.46064e-10
UBE2G2	0.641275	0.144	0.092	4.90674e-08	LINC01094	0.378184	0.265	0.217	0.00165274
PFKFB2	0.64029	0.141	0.094	3.10058e-06	ARMCX4	0.377813	0.335	0.282	1.76143e-05
CELF1	0.639874	0.196	0.135	4.51162e-08	ARHGAP5	0.373079	0.544	0.474	5.1486e-13
MGST1	0.639612	0.221	0.13	2.96751e-21	MIB1	0.37158	0.235	0.184	6.72351e-05
COQ4	0.638685	0.116	0.078	0.000438759	LRAT	0.366582	0.376	0.28	1.93936e-15
OLFM2	0.638642	0.114	0.072	1.57278e-06	ARGLU1	0.365945	0.825	0.738	1.04308e-33
RILPL1	0.635674	0.194	0.133	2.26213e-08	GOLGA8B	0.364138	0.357	0.297	2.77508e-07
KIAA1211	0.635555	0.129	0.079	1.14672e-08	SLC22A15	0.363035	0.603	0.564	1.30854e-05
SLC23A2	0.63289	0.111	0.069	2.11704e-06	SERPINI2	0.36274	0.303	0.267	0.0374562
ARMH3	0.632589	0.14	0.092	2.84472e-06	CCDC14	0.360576	0.664	0.593	8.66465e-17
PLXNA2	0.631631	0.166	0.1	1.07515e-12	ATN1	0.359708	0.256	0.205	0.000212096
KAZN	0.628863	0.607	0.51	2.17652e-35	AHCYL1	0.359318	0.304	0.264	0.00855731
GPT2	0.628346	0.116	0.066	5.05606e-10	SETX	0.358569	0.431	0.376	7.09376e-08
C3	0.627612	0.257	0.156	2.68448e-23	ZMAT1	0.357978	0.855	0.758	2.32448e-43
TIAM2	0.626773	0.105	0.06	3.1506e-09	ARID2	0.352342	0.315	0.277	0.00958613
ZNF586	0.625148	0.203	0.133	1.63017e-11	MAPK8	0.3435	0.654	0.588	1.02347e-11
GINS3	0.625142	0.332	0.249	4.66349e-14	ZFYVE16	0.342056	0.572	0.503	9.82962e-13
UBE2R2	0.623997	0.168	0.113	1.23043e-07	BOD1L1	0.337795	0.709	0.625	4.94539e-22
LINC00499	0.619639	0.25	0.14	2.46745e-30	HNRNPU	0.337523	0.407	0.355	0.000121507
DIP2B	0.616963	0.249	0.164	4.96675e-15	AC002451.1	0.335639	0.267	0.215	8.47255e-05
ZNF346	0.615104	0.119	0.075	7.32304e-07	LGI4	0.332356	0.269	0.211	2.36681e-06
TRPV1	0.615011	0.157	0.102	2.00172e-08	SPECC1L	0.329058	0.339	0.299	0.0113333
FBXL20	0.614821	0.186	0.128	1.61775e-07	ATP6V1H	0.328121	0.391	0.355	0.0410844
TPCN1	0.614275	0.286	0.208	1.24535e-11	DCLK1	0.327426	0.681	0.614	2.76442e-08
FOXK1	0.614217	0.123	0.081	3.74792e-05	RFTN2	0.323104	0.591	0.528	1.49318e-10
ARHGEF17	0.614094	0.172	0.109	3.53019e-11	FLG-AS1	0.321807	0.415	0.367	0.00230818
UBE2D2	0.613919	0.181	0.126	6.17524e-07	CFAP44	0.321094	0.375	0.327	0.000390215
PAAF1	0.611791	0.119	0.082	0.00103127	AC099792.1	0.319076	0.685	0.604	4.56698e-16
EYA2	0.611613	0.271	0.197	1.904e-10	OGFRL1	0.311064	0.539	0.459	5.24745e-11
ACSS1	0.610132	0.182	0.117	4.91412e-11	BAZ2B	0.309037	0.85	0.775	6.39775e-23
KIF9-AS1	0.609931	0.186	0.121	3.28543e-10	AC119673.2	0.304681	0.451	0.366	6.85498e-09
ARHGEF3	0.609431	0.189	0.123	5.56862e-11	ZNF780B	0.304226	0.572	0.507	1.80848e-10
CLIP2	0.609331	0.268	0.193	7.8833e-11	BBOX1	0.302687	0.409	0.361	7.29868e-05
TMEM144	0.608665	0.1	0.06	1.73857e-06	COMMD10	0.300306	0.532	0.486	0.000257788
LRRC8A	0.608487	0.104	0.071	0.00569039	ELP4	0.298216	0.497	0.449	0.0008213
DHX30	0.607982	0.106	0.066	1.08904e-05	MIR3936HG	0.288251	0.634	0.551	3.07011e-11
RHOJ	0.607332	0.109	0.058	4.07761e-12	CFAP70	0.284455	0.293	0.249	0.00599502
KIAA0930	0.605727	0.189	0.129	3.21915e-08	CNTN1	0.278378	0.7	0.648	3.82599e-07
RAMP1	0.604758	0.141	0.089	1.24999e-08	SPATA6	0.276405	0.641	0.576	7.49699e-09
SFXN5	0.604442	0.321	0.226	7.15256e-17	TBC1D32	0.273458	0.496	0.452	0.0030032
RANBP10	0.604436	0.111	0.071	1.98524e-05	ARID4B	0.270663	0.475	0.417	5.32815e-07
SLC25A16	0.602717	0.112	0.073	5.96329e-05	EHBP1	0.269895	0.645	0.587	3.43262e-09
AC005225.2	0.602682	0.216	0.141	9.08677e-13	SCAF11	0.269785	0.423	0.375	0.000551854
CCDC57	0.601012	0.187	0.127	4.64297e-08	PYGB	0.269524	0.353	0.317	0.0296664
ARHGAP31	0.595851	0.153	0.103	1.89124e-06	ANKRD11	0.26828	0.58	0.51	8.6677e-11
TMEM220-AS1	0.59394	0.103	0.064	2.4324e-05	SNED1	0.267642	0.751	0.699	3.88947e-09
CTDSPL	0.592025	0.217	0.153	1.57273e-08	WDR70	0.266153	0.46	0.426	0.0345667
COL27A1	0.591693	0.302	0.212	8.69101e-15	CNKSR2	0.265506	0.466	0.409	9.00954e-06
AC006001.2	0.591222	0.146	0.092	1.76111e-08	PKN2	0.265193	0.434	0.385	9.26356e-05
GATD1	0.58983	0.216	0.155	6.52473e-07	HIBCH	0.263518	0.591	0.537	1.37782e-07
LINC00658	0.587676	0.19	0.124	1.62014e-10	ZNF117	0.263152	0.412	0.361	0.000422381
MAPK6	0.586959	0.147	0.11	0.0310897	EPC2	0.262854	0.385	0.331	7.59681e-05
RABGEF1	0.586908	0.387	0.286	4.41971e-17	ATRX	0.261535	0.643	0.569	5.12297e-12
MROH7	0.586237	0.319	0.23	1.29426e-13	AKAP9	0.259877	0.766	0.711	6.33264e-11
NDRG4	0.585504	0.112	0.068	2.81382e-07	DAAM1	0.258911	0.603	0.557	0.00127705
DTNB	0.585435	0.172	0.112	2.95986e-09	ANKRD36	0.257548	0.568	0.502	1.31927e-09
IFI44	0.584972	0.125	0.086	0.000490098	RDX	0.257427	0.381	0.335	0.00344646
DAB2IP	0.583735	0.121	0.069	5.32427e-11	GCC2	0.256228	0.557	0.504	4.48351e-07
DHX8	0.58356	0.107	0.07	0.000349237	AC012405.1	0.256146	0.95	0.922	4.10704e-24
TERF2IP	0.582888	0.204	0.133	2.99312e-12	ADAMTSL3	0.252634	0.665	0.573	3.44354e-10
INSR	0.581292	0.19	0.149	0.0320064	MAGI2	0.25225	0.889	0.846	6.30876e-19
RGL3	0.580484	0.227	0.162	3.42117e-08	PLCL1	0.25	0.221	0.177	0.0402724
TOM1L2	0.580109	0.189	0.128	1.76258e-08
UPP2	0.579351	0.19	0.116	2.36345e-14
KDM6A	0.57912	0.169	0.116	1.33238e-06
RBMS2	0.576111	0.138	0.09	9.80252e-07
ATP6V0A1	0.574064	0.165	0.112	8.03529e-07
AGFG2	0.57396	0.24	0.167	3.77104e-10
AC093865.1	0.573782	0.143	0.089	2.72915e-09
AC074032.1	0.573479	0.108	0.074	0.00238374
RHPN2	0.573274	0.107	0.066	8.328e-06
TTLL3	0.569019	0.22	0.152	1.92744e-09
EFR3B	0.568782	0.157	0.105	1.08428e-06
LRP4	0.567918	0.245	0.163	5.4709e-14
RAD9A	0.567308	0.172	0.118	1.3244e-06
GPI	0.56712	0.153	0.1	1.64766e-07
LINC00632	0.5666	0.29	0.205	3.79766e-13
PLPP1	0.562217	0.146	0.094	1.10201e-07
ING5	0.561518	0.115	0.082	0.0367645
ATG7	0.561269	0.165	0.118	7.69897e-05
FGF1	0.561153	0.188	0.13	3.33124e-07
HLCS	0.560937	0.13	0.085	1.09602e-05
FAM81A	0.560008	0.129	0.071	2.79511e-13
LONRF2	0.558686	0.115	0.075	4.71265e-05
COL24A1	0.558374	0.109	0.07	2.80781e-05
ZMAT3	0.557834	0.1	0.057	2.70111e-08
AGAP1	0.557286	0.246	0.176	3.39324e-09
WSB1	0.556632	0.251	0.171	1.03517e-12
TAPT1-AS1	0.556602	0.472	0.368	3.11262e-19
MAP2K5	0.55561	0.164	0.11	3.51395e-07
DGCR9	0.554221	0.102	0.07	0.024762
GNG7	0.553825	0.206	0.148	1.60237e-06
TFCP2	0.552326	0.156	0.111	0.000176052
C1S	0.550505	0.134	0.087	2.59659e-06
ARMH4	0.549884	0.122	0.081	8.1784e-05
MFSD11	0.549728	0.142	0.09	6.30006e-08
PLEKHH1	0.540615	0.127	0.083	2.02349e-05
KCNMA1	0.540391	0.376	0.308	5.57894e-08
MROH1	0.540084	0.192	0.137	3.81909e-06
AC002069.2	0.537851	0.116	0.072	8.86288e-07
XIAP	0.536732	0.118	0.084	0.0292637
HMGCLL1	0.536199	0.131	0.093	0.00599105
PIP5K1A	0.535394	0.219	0.156	8.89597e-08
PRPSAP1	0.533821	0.157	0.101	1.23055e-08
MZF1	0.53376	0.11	0.072	0.00025027
TRAF3IP2-AS1	0.53282	0.174	0.132	0.0117415
CDK19	0.532522	0.13	0.087	4.8712e-05
PSMG2	0.532346	0.111	0.069	3.00639e-06
SAMD12	0.530753	0.122	0.088	0.0197521
ELN	0.529804	0.336	0.276	0.000861387
YWHAE	0.52857	0.214	0.154	7.85079e-07
ZBTB4	0.528073	0.103	0.063	7.67155e-06
ABCA3	0.526317	0.128	0.089	0.000684958
ESRRG	0.525799	0.115	0.074	4.90331e-05
ASB3	0.525005	0.491	0.413	1.20184e-13
RUFY1	0.524512	0.152	0.108	0.000361162
GTF2IRD1	0.524166	0.189	0.129	3.43275e-08
CCDC125	0.523238	0.139	0.095	8.4578e-05
SLC20A2	0.523236	0.205	0.155	0.000258251
PRKRIP1	0.521991	0.195	0.144	0.000301711
TYRO3	0.521569	0.123	0.084	0.00095546
MSH5	0.520902	0.101	0.068	0.00407772
INPP5B	0.519932	0.134	0.091	6.1396e-05
AC092745.5	0.518494	0.129	0.092	0.0130021
TNRC18	0.518096	0.271	0.199	1.52901e-08
DNER	0.51734	0.166	0.111	6.53029e-07
ALDH2	0.516328	0.146	0.1	3.05142e-05
PTPRG	0.515999	0.171	0.118	3.08256e-06
PTH1R	0.515342	0.155	0.117	0.0332696
KHDRBS1	0.514088	0.103	0.068	0.0007789
XKR6	0.513357	0.153	0.096	3.30935e-09
UBE2K	0.513333	0.139	0.094	2.67471e-05
SHPK	0.512899	0.105	0.069	0.00040894
CASTOR2	0.511909	0.1	0.065	0.000308755
CSMD1	0.5115	0.244	0.171	4.45858e-10
AL139260.1	0.510503	0.297	0.196	7.22541e-19
CDC25B	0.509332	0.122	0.086	0.0143649
NSMCE2	0.508548	0.165	0.115	9.86248e-06
FOXN3	0.507267	0.27	0.208	3.858e-06
RAB11FIP3	0.505846	0.274	0.194	4.10127e-11
ABL2	0.505255	0.135	0.096	0.00343579
MAGI1	0.501785	0.266	0.178	3.77643e-15
NPEPL1	0.501699	0.133	0.089	4.10692e-05
EPHB1	0.501419	0.145	0.09	5.20015e-09
MAN1C1	0.501317	0.223	0.158	4.47523e-08
TMEM91	0.500672	0.183	0.139	0.00865489
MARK4	0.499558	0.114	0.078	0.00169417
PHKA1	0.498045	0.128	0.088	0.000947364
TRIP4	0.497807	0.112	0.077	0.00580227
NFIC	0.495026	0.26	0.194	6.14863e-07
MFSD14C	0.493697	0.221	0.166	7.32557e-05
CORO2B	0.493316	0.139	0.096	0.000431688
LINC00963	0.49281	0.118	0.075	8.62322e-06
RAB6A	0.492483	0.175	0.118	8.87514e-08
ABR	0.491519	0.626	0.54	3.86701e-22
SLC25A33	0.490941	0.201	0.143	5.89306e-07
UBE4B	0.490865	0.212	0.155	2.09988e-05
PLEKHA7	0.490658	0.155	0.098	1.51136e-08
APTX	0.490392	0.113	0.08	0.028409
LYVE1	0.489825	0.119	0.082	0.00344459
DLEU2	0.489318	0.125	0.083	7.72744e-05
CHFR	0.48892	0.149	0.102	2.73807e-05
LINC00476	0.487075	0.2	0.14	3.4246e-07
PTPN9	0.486852	0.142	0.096	4.43711e-05
KLHL23	0.486531	0.122	0.086	0.013531
BBS2	0.486529	0.35	0.272	1.53285e-09
HEATR5A	0.48604	0.165	0.102	1.10719e-10
NHSL1	0.483932	0.242	0.179	1.84382e-06
DTNA	0.483304	0.795	0.73	8.5833e-54
ZXDC	0.483257	0.105	0.07	0.00194814
MAU2	0.482391	0.121	0.08	8.63465e-05
KCND3	0.481428	0.118	0.08	0.000667215
PER1	0.481405	0.229	0.158	2.08899e-10
AHDC1	0.480742	0.211	0.158	0.000256089
SORT1	0.48067	0.175	0.119	1.33162e-06
MGRN1	0.480609	0.122	0.079	1.10039e-05
GSE1	0.480128	0.28	0.208	2.72636e-08
SH3PXD2A	0.480083	0.114	0.08	0.0173089
ASCC1	0.479888	0.122	0.086	0.00756901
LINC01937	0.47843	0.11	0.07	2.13569e-05
AHCYL2	0.477863	0.247	0.195	0.00126762
C1orf61	0.477147	0.344	0.266	9.06074e-09
IGFBP7	0.476502	0.201	0.131	1.6586e-11
PREX1	0.475832	0.153	0.106	8.78602e-05
TMEM72-AS1	0.475732	0.257	0.2	0.000532254
KLHDC1	0.474683	0.171	0.123	0.000194435
ARHGEF10L	0.471284	0.185	0.124	2.15688e-08
FAM135B	0.470863	0.206	0.125	1.62117e-15
TMCC1	0.470419	0.207	0.154	9.24832e-05
PIGL	0.46762	0.171	0.127	0.00586491
ARIH2	0.466099	0.122	0.085	0.00627016
AC087854.1	0.465573	0.369	0.301	1.80654e-06
MTHFD1L	0.464659	0.188	0.131	5.47602e-07
PICALM	0.461736	0.153	0.105	2.24573e-05
CHKA	0.461423	0.173	0.124	0.000130595
CRYAB	0.461272	0.152	0.109	0.00079781
AL160272.1	0.460643	0.238	0.188	0.00118494
AC019205.1	0.460616	0.102	0.069	0.00735125
TBCD	0.460178	0.146	0.105	0.00321799
PRODH	0.460017	0.115	0.072	3.81597e-06
PRH1	0.459216	0.2	0.15	0.000582356
PCYT1A	0.458424	0.102	0.062	6.91397e-06
ANAPC5	0.457347	0.13	0.095	0.0248449
PLEKHA6	0.457181	0.155	0.111	0.0012669
AVL9	0.457124	0.125	0.083	7.86496e-05
KIAA1841	0.45707	0.162	0.118	0.00214036
TNRC6A	0.456897	0.669	0.617	1.05663e-18
AC007389.1	0.456435	0.198	0.14	6.3783e-07
PPM1K	0.455995	0.201	0.145	8.79848e-06
LRP2BP	0.45553	0.142	0.096	6.39818e-05
GREB1	0.455073	0.136	0.097	0.00440172
SRGAP3	0.454568	0.256	0.184	1.15781e-08
TMEM14B	0.453912	0.218	0.156	5.24943e-07
USP40	0.453724	0.246	0.185	1.36187e-05
PAFAH1B1	0.453724	0.299	0.22	3.24768e-09
CECR2	0.453367	0.292	0.23	3.82788e-05
ATF7	0.452845	0.229	0.165	2.62493e-07
SEPTIN7	0.452095	0.168	0.123	0.0016286
RAB1A	0.451094	0.147	0.102	0.000224247
ENOSF1	0.450522	0.162	0.107	4.13631e-07
DEAF1	0.450283	0.158	0.106	2.0054e-06
LAMA1	0.449939	0.368	0.273	1.19859e-12
VPS35L	0.449642	0.193	0.139	2.78558e-05
AC091078.1	0.449458	0.322	0.258	4.51436e-05
SSH2	0.448934	0.222	0.154	1.68393e-08
TENT2	0.448604	0.153	0.112	0.00926488
FAM66D	0.448563	0.27	0.179	1.93788e-14
CBFA2T2	0.447774	0.224	0.157	3.65819e-08
JPX	0.447637	0.457	0.378	5.63473e-10
DENND1A	0.446994	0.205	0.153	0.000400954
CASTOR3	0.44507	0.299	0.23	1.30504e-06
FAM222B	0.444952	0.157	0.109	2.59111e-05
SYNDIG1	0.443893	0.214	0.171	0.042751
ITGB4	0.443217	0.342	0.27	6.05258e-07
KCNMB2-AS1	0.443002	0.202	0.131	8.18554e-12
DNM2	0.441436	0.155	0.112	0.0027498
SOX9-AS1	0.441209	0.142	0.099	0.000413979
CAMK1D	0.440842	0.332	0.262	1.68197e-06
SGK1	0.44082	0.201	0.146	3.44437e-05
SPEG	0.440093	0.113	0.079	0.0166657
PPP2R2C	0.439096	0.104	0.071	0.0185083
ZNF423	0.437083	0.137	0.097	0.00411403
EXD3	0.436582	0.202	0.156	0.0156503
PHACTR4	0.436527	0.25	0.191	0.00019643
SLC6A1	0.436374	0.203	0.145	2.50412e-06
GRID2	0.436324	0.131	0.096	0.0176617
TIAM1	0.43625	0.174	0.133	0.0369354
LINC00598	0.436238	0.17	0.119	1.37085e-05
CAMTA1	0.434625	0.392	0.311	4.3503e-10
PTPN20	0.430313	0.132	0.095	0.0247724
GRIK4	0.42902	0.215	0.169	0.0321874
ZKSCAN1	0.427918	0.248	0.179	1.53534e-07
ACOT11	0.426878	0.274	0.212	4.02897e-05
GRIA2	0.426749	0.217	0.163	0.000148781
DENND2A	0.424952	0.22	0.169	0.00112397
NTRK3	0.424008	0.318	0.236	1.87992e-09
NUMB	0.423027	0.193	0.14	6.07135e-05
STX8	0.421848	0.221	0.166	0.000144887
ZBTB7C	0.421358	0.123	0.079	7.24267e-06
GPM6B	0.421327	0.336	0.285	0.00372288
NFATC3	0.421265	0.121	0.078	1.60406e-05
CTNNA2	0.420875	0.641	0.594	2.30003e-13
B3GALT5	0.42002	0.119	0.07	1.51948e-08
TYW1	0.419655	0.123	0.087	0.0100033
SPIN1	0.419597	0.158	0.114	0.003898
CCDC18-AS1	0.418475	0.229	0.164	1.23237e-06
AC087500.1	0.417894	0.171	0.13	0.0434813
MLH3	0.416358	0.21	0.154	7.24166e-05
DOCK5	0.41491	0.124	0.089	0.0145027
HAGH	0.414781	0.126	0.088	0.00786851
QRICH1	0.41412	0.143	0.1	0.000373752
GRIA3	0.413971	0.122	0.08	3.26904e-05
UBE2H	0.413604	0.161	0.113	0.000119881
CNTNAP2	0.413583	0.152	0.112	0.00765461
TENM2	0.413292	0.168	0.127	0.0237535
DAP3	0.413263	0.128	0.093	0.0454918
NTNG2	0.412515	0.103	0.072	0.0430643
LSM14A	0.41193	0.163	0.116	0.000612395
GAS8	0.410933	0.118	0.083	0.0200465
KLHL24	0.409585	0.128	0.089	0.00465044
TLR4	0.408991	0.239	0.185	0.000588879
SEPTIN9	0.408679	0.181	0.126	4.54593e-06
CACNA1C	0.408367	0.258	0.19	2.10075e-07
FBXO33	0.405468	0.138	0.099	0.0109791
MICU1	0.405226	0.126	0.088	0.0028954
WASF2	0.404847	0.205	0.146	1.9114e-06
ST5	0.403253	0.175	0.129	0.00216571
SORL1	0.401769	0.259	0.182	1.97113e-09
GRK4	0.40118	0.143	0.103	0.00748973
SUGP2	0.400583	0.27	0.196	4.00142e-08
OSBP2	0.400492	0.213	0.167	0.0229964
DUBR	0.397368	0.109	0.075	0.00659655
BTRC	0.394986	0.177	0.135	0.0280361
MFSD2A	0.392476	0.112	0.077	0.0054734
SLC25A27	0.390303	0.107	0.07	0.000654081
GNAQ	0.388946	0.18	0.138	0.0450658
PSMG4	0.387526	0.137	0.094	0.000395897
PI4KA	0.387102	0.315	0.25	0.000216165
CRYZL1	0.38617	0.151	0.108	0.00199717
ADAM12	0.385212	0.125	0.064	7.71301e-16
PPP6R2	0.385078	0.435	0.362	5.46609e-06
LDLRAD3	0.384703	0.146	0.101	0.000314695
PCED1B	0.384697	0.205	0.151	0.000207639
MSI2	0.383918	0.546	0.481	7.90028e-08
AC092835.1	0.383235	0.154	0.111	0.00246966
MEF2C	0.383134	0.165	0.12	0.00131137
CARMIL1	0.381341	0.276	0.215	0.000162821
GALNT10	0.381225	0.113	0.077	0.00430382
ANKFY1	0.381179	0.201	0.151	0.00247104
TOB2	0.381051	0.514	0.457	2.62938e-05
ZDHHC14	0.379981	0.22	0.159	3.3393e-06
FAM66A	0.379855	0.14	0.1	0.0114093
ZBTB7A	0.379256	0.224	0.171	0.00401488
TCF7L2	0.37917	0.16	0.119	0.0175696
VAPA	0.377763	0.164	0.116	0.000428051
MEF2C-AS1	0.377399	0.276	0.212	7.00302e-06
LINC01138	0.375173	0.381	0.31	5.07604e-07
NFE2L1	0.373981	0.205	0.153	0.00129502
RNF216	0.373413	0.228	0.181	0.0440167
DPYSL2	0.371302	0.384	0.31	3.33913e-07
C11orf49	0.369742	0.245	0.195	0.0335129
AC079781.5	0.36928	0.312	0.257	0.00319467
AC013643.2	0.36866	0.12	0.08	0.000406166
AC036214.1	0.366697	0.115	0.075	9.0757e-05
PTPRS	0.366046	0.22	0.167	0.00064079
BMPR2	0.36553	0.297	0.237	0.00121657
STK32A	0.365518	0.191	0.146	0.010631
GNB1	0.36543	0.178	0.133	0.00766887
CUX1	0.36392	0.207	0.162	0.0303028
SPG7	0.363183	0.168	0.127	0.0255663
ZNRF3	0.359962	0.251	0.187	5.54446e-06
PKNOX1	0.356843	0.155	0.114	0.0234774
FAM171A1	0.356585	0.301	0.242	0.000641475
RAB7A	0.356032	0.155	0.113	0.00718054
GDAP1	0.355996	0.211	0.158	0.000729763
ABLIM1	0.354477	0.587	0.535	7.01855e-08
NFIX	0.353934	0.223	0.167	0.00062825
IBTK	0.351388	0.243	0.191	0.00780592
TECPR2	0.351201	0.271	0.217	0.0139653
OSBPL1A	0.348308	0.303	0.242	0.000620516
ARID1A	0.347997	0.239	0.187	0.00637205
SYCP2L	0.34665	0.169	0.116	7.15097e-06
LINC01137	0.346151	0.129	0.091	0.00456841
CDC14B	0.339438	0.24	0.179	6.81445e-05
PALM	0.337746	0.203	0.154	0.00911311
KLHL22	0.337668	0.18	0.126	5.20803e-05
BCL2	0.336919	0.284	0.217	7.45384e-06
DPF3	0.336672	0.174	0.128	0.00657739
COL4A2	0.336364	0.113	0.077	0.00339415
NFIA	0.336276	0.482	0.429	6.72941e-05
LINC02355	0.3346	0.139	0.095	0.000144018
OSBPL11	0.334253	0.424	0.348	1.09711e-07
ATP6AP1L	0.332927	0.181	0.136	0.0136694
PHLDB1	0.331787	0.142	0.097	0.00011486
SH3RF3	0.331662	0.166	0.122	0.00570128
FUT8	0.329526	0.273	0.217	0.00332331
STX18-AS1	0.329386	0.171	0.127	0.0119647
MAPT	0.329083	0.349	0.29	0.0026072
MAP3K5	0.327762	0.475	0.412	3.55479e-05
TCF7L1	0.325288	0.231	0.181	0.0126901
AC018730.1	0.32443	0.145	0.106	0.0365225
GYG2	0.323566	0.262	0.21	0.0350422
MAOB	0.322179	0.264	0.209	0.000751049
ZNF609	0.32043	0.485	0.428	0.0127153
R3HDM2	0.318059	0.347	0.286	0.013362
LIPE-AS1	0.317596	0.178	0.135	0.021278
SLC25A24	0.31683	0.115	0.08	0.0125058
MAP7	0.314434	0.437	0.381	0.0369666
MYO10	0.311789	0.255	0.194	0.000101746
PHACTR1	0.309774	0.182	0.127	1.46155e-05
CDH4	0.308022	0.346	0.282	0.000943743
MACF1	0.307567	0.982	0.983	6.12401e-61
RTN3	0.307427	0.22	0.168	0.00516378
EGLN3	0.306218	0.147	0.107	0.0139967
USP4	0.304382	0.246	0.193	0.0194549
AC105916.1	0.30386	0.267	0.213	0.00632785
FOXO3	0.301919	0.119	0.082	0.00767823
SLC1A2	0.299331	0.4	0.338	0.000259315
RORA	0.295742	0.65	0.625	1.89973e-05
TTC7B	0.295552	0.225	0.172	0.00289025
SPON1	0.29434	0.226	0.178	0.0388759
LINC02062	0.292792	0.233	0.177	0.00129439
MUC20	0.29162	0.161	0.115	0.0026156
PANTR1	0.29022	0.334	0.259	5.66784e-06
ZDHHC13	0.288043	0.136	0.092	0.000221094
MEIKIN	0.287293	0.325	0.254	4.21064e-06
TRIO	0.282384	0.381	0.325	0.0398289
SLC8B1	0.281028	0.107	0.07	0.00131111
BCL6	0.280917	0.297	0.223	5.4263e-07
ANKS1B	0.279795	0.475	0.406	3.52171e-05
TF	0.269847	0.134	0.096	0.0215392
ADGRL3	0.269107	0.376	0.319	0.0341459
AC097658.2	0.262472	0.119	0.084	0.0400817
DKK3	0.262149	0.205	0.159	0.0373541
ADD1	0.26172	0.277	0.222	0.045366
FSIP2-AS1	0.259538	0.226	0.173	0.00435036
ABCC9	0.259078	0.168	0.126	0.0327395
MRAS	0.257908	0.133	0.095	0.0323258
ENOX1	0.257131	0.152	0.106	0.000341445
PITPNC1	0.250973	0.802	0.791	4.33252e-09
