## Supplementary material for "Glial Contribution to the Pathogenesis of Post-Operative Delirium Revealed by Multi-omic Analysis of Brain Tissue from Neurosurgery Patients": Table S9

### Sheet: Table S9
Supplementary Table 9. DEG list of OPCs
POD > non POD					non POD > POD
gene	log2FC (POD / non POD)	pct (non POD)	pct (POD)	adjusted p-value	gene	log2FC (non POD / POD)	pct (non POD)	pct (POD)	adjusted p-value
C5orf17	2.78931	0.102	0.018	8.20888e-55	GLIS3	1.23963	0.104	0.066	3.22911e-06
NR4A1	1.66446	0.126	0.041	1.4274e-39	PCDH11Y	0.569752	0.189	0.154	0.0419566
MYT1L	0.945823	0.446	0.25	7.08751e-74	CNTN5	0.554999	0.28	0.225	1.3293e-06
CACNG5	0.902825	0.116	0.06	6.66606e-15	AC009041.2	0.551515	0.434	0.417	0.000430966
HSP90AA1	0.836459	0.255	0.173	2.10535e-13	MIR646HG	0.498639	0.145	0.11	0.0204898
HERC6	0.833797	0.148	0.07	2.6535e-24	AC023282.1	0.304578	0.507	0.47	4.57878e-05
DOCK5	0.757246	0.117	0.064	5.2329e-12	NCAM1	0.280226	0.891	0.903	2.72896e-18
RIT2	0.727684	0.132	0.067	5.38382e-17	SCD5	0.253786	0.813	0.812	7.05686e-11
FAM106A	0.687457	0.208	0.131	7.4115e-16
TSBP1-AS1	0.679728	0.418	0.263	7.62896e-42
DDX60	0.667231	0.17	0.093	1.64818e-19
DSEL	0.647782	0.131	0.072	1.72736e-13
FAM66A	0.621336	0.162	0.095	1.33955e-14
ATP1A1	0.592355	0.121	0.064	2.59974e-13
EGR1	0.584295	0.242	0.128	3.39969e-32
AC132153.1	0.560165	0.325	0.206	6.49687e-26
ITGA8	0.559568	0.175	0.106	8.73986e-14
IFI44	0.558891	0.191	0.115	5.05111e-15
RNF175	0.549566	0.108	0.068	9.53431e-06
JUN	0.548303	0.148	0.091	2.64251e-10
DDX60L	0.5451	0.125	0.076	1.4755e-08
ZDHHC11B	0.534506	0.132	0.073	4.05829e-13
AC011246.1	0.528568	0.102	0.062	3.41072e-06
LDB2	0.516638	0.103	0.064	1.79522e-05
AGBL1	0.512778	0.14	0.081	2.9797e-12
USP3	0.502038	0.102	0.064	4.20277e-05
POU6F2	0.500404	0.319	0.201	1.22491e-24
DDX58	0.48669	0.143	0.091	6.69956e-08
PRUNE2	0.486458	0.25	0.16	1.37261e-16
AC097532.3	0.486097	0.109	0.07	5.00575e-05
USP43	0.474329	0.123	0.074	1.91424e-08
RNF220	0.467025	0.124	0.075	1.89228e-08
SLC22A3	0.460025	0.105	0.06	1.77504e-08
CTNNA3	0.45826	0.172	0.115	4.19801e-08
SATB1	0.455932	0.166	0.1	3.16382e-12
LRP2BP	0.449821	0.123	0.08	2.28316e-05
AL139220.2	0.448154	0.104	0.062	4.6635e-07
NXPH1	0.444309	0.369	0.288	5.26628e-09
ALK	0.44319	0.371	0.258	1.32615e-19
FAM160A1	0.436104	0.107	0.072	0.00112622
TOX	0.431995	0.184	0.132	6.97024e-06
GINS3	0.431122	0.188	0.115	6.22662e-14
MIR181A1HG	0.430314	0.137	0.09	1.56794e-06
ZBTB16	0.427229	0.261	0.213	0.00903876
AL133346.1	0.421332	0.153	0.095	7.26849e-10
ZMYM6	0.415637	0.111	0.076	0.00309653
MYO16	0.415292	0.276	0.185	1.37564e-14
PXK	0.412899	0.264	0.177	6.9328e-14
ZNF483	0.410707	0.16	0.101	3.20911e-09
SLC35F3	0.409805	0.397	0.285	1.24973e-18
KCNMB2-AS1	0.40449	0.188	0.127	2.75344e-08
CRADD	0.401543	0.165	0.112	1.23132e-06
XIST	0.39355	0.199	0.127	4.03894e-12
FAM66D	0.388718	0.305	0.189	3.71239e-23
PSEN1	0.388465	0.15	0.097	1.1435e-07
ABHD6	0.385657	0.122	0.081	0.000144599
AC105916.1	0.380971	0.119	0.082	0.00294902
ZC3H15	0.377155	0.114	0.079	0.00500995
HSD17B4	0.374929	0.107	0.072	0.00249435
RFLNA	0.374196	0.168	0.114	8.15443e-07
IL17RB	0.373506	0.127	0.086	0.000188263
AC008050.1	0.367914	0.204	0.127	9.84426e-14
MICU3	0.366615	0.142	0.093	2.4955e-06
ADCY1	0.364634	0.35	0.249	2.58224e-15
PDE10A	0.364169	0.182	0.105	2.84308e-16
ATP10B	0.363992	0.43	0.295	6.6504e-23
NEGR1	0.36349	0.28	0.202	2.11112e-09
ZC3H6	0.360827	0.133	0.092	0.000831816
AC079352.1	0.36005	0.443	0.338	5.51924e-16
MYRFL	0.35865	0.143	0.092	1.45249e-07
STAT1	0.356774	0.135	0.09	1.57078e-05
PPFIBP2	0.355743	0.147	0.098	4.58553e-06
PARP14	0.354077	0.388	0.294	2.04666e-11
COL4A3	0.353048	0.115	0.073	1.2886e-05
SKIL	0.352116	0.133	0.084	3.47782e-07
CACNG2	0.352083	0.144	0.107	0.030212
KCND2	0.350158	0.595	0.478	8.70076e-17
C10orf90	0.348495	0.44	0.307	6.53527e-21
PTPRK	0.346431	0.215	0.148	1.4079e-08
ZBED5	0.345406	0.125	0.083	6.80489e-05
PTMA	0.341433	0.149	0.105	0.000238902
AL356488.2	0.340773	0.114	0.073	4.07154e-05
GNPTAB	0.338928	0.367	0.267	2.95199e-13
SPRY4-AS1	0.337629	0.184	0.123	3.15044e-08
HIBADH	0.337278	0.139	0.102	0.0296026
VEGFA	0.336426	0.118	0.076	2.52579e-05
SPOCK3	0.332948	0.381	0.273	2.74077e-14
ARHGEF6	0.332308	0.126	0.085	0.000174647
ARL15	0.331494	0.18	0.135	0.00538648
CEP112	0.32945	0.138	0.1	0.00815714
AVL9	0.328493	0.122	0.085	0.004506
ACACB	0.328216	0.123	0.084	0.00113304
PLPPR4	0.328012	0.226	0.152	8.06535e-11
TNFRSF19	0.325699	0.1	0.065	0.00057168
CABLES1	0.325453	0.325	0.227	4.15929e-14
EMID1	0.325276	0.216	0.147	5.20299e-09
SLC4A10	0.325154	0.242	0.166	1.40919e-10
GABRB1	0.324596	0.215	0.146	3.09345e-09
GFRA1	0.324468	0.106	0.073	0.019538
BEST3	0.324259	0.225	0.157	3.0953e-08
PPA2	0.32343	0.128	0.086	7.92494e-05
PIP4K2A	0.323396	0.161	0.112	2.66945e-05
AC004160.1	0.319691	0.101	0.067	0.00383107
ATP13A4	0.31838	0.365	0.26	4.08128e-14
PUS7L	0.312981	0.103	0.071	0.0235029
PPM1K	0.310901	0.171	0.117	6.11556e-06
USP40	0.310413	0.176	0.117	1.02032e-07
SLC30A9	0.309727	0.216	0.16	4.94477e-05
CTDSPL	0.309355	0.141	0.096	3.43331e-05
AC108519.1	0.308357	0.144	0.094	1.61834e-06
LMBRD1	0.307644	0.127	0.088	0.00152417
GHR	0.306949	0.295	0.215	1.99677e-09
CLIP4	0.306472	0.195	0.128	5.39566e-10
RORA	0.306332	0.612	0.507	1.92801e-15
ZNF438	0.306216	0.182	0.129	2.40432e-05
TAPT1-AS1	0.305967	0.355	0.256	1.32989e-12
PTPRG	0.304157	0.378	0.283	9.78161e-11
PBX1	0.302913	0.183	0.129	2.43973e-05
FBXO33	0.302325	0.126	0.091	0.0255011
MYOM1	0.301284	0.102	0.07	0.0139305
UPP2	0.300157	0.181	0.118	2.68115e-09
FAXDC2	0.299908	0.101	0.065	0.000633758
MKRN3	0.298004	0.19	0.129	1.41165e-07
PRKACB	0.297073	0.354	0.261	5.34162e-11
SUSD1	0.296748	0.14	0.096	0.000234657
RAPGEF4	0.296301	0.387	0.285	4.62908e-12
PDLIM5	0.296025	0.138	0.098	0.00215955
SPOCK1	0.293998	0.48	0.392	7.50926e-07
FPGT	0.290935	0.112	0.079	0.0444528
MIR3681HG	0.289873	0.222	0.168	0.000437413
PCDH9	0.289651	0.801	0.708	1.34896e-14
SUMF1	0.289637	0.358	0.283	4.27002e-06
KLF12	0.289129	0.268	0.2	1.30206e-06
BCR	0.288891	0.261	0.194	2.1145e-06
PTN	0.287467	0.197	0.142	2.35478e-05
KIRREL3	0.286152	0.112	0.078	0.0234619
AL592183.1	0.286116	0.442	0.33	2.74955e-13
MPPED2	0.285111	0.204	0.137	1.55386e-08
NELFA	0.282916	0.121	0.086	0.0171171
OSBPL6	0.281873	0.249	0.187	4.90718e-05
MAP3K1	0.28143	0.304	0.222	9.25639e-09
HDAC2-AS2	0.27993	0.101	0.066	0.00143679
CARF	0.279491	0.132	0.088	0.000120433
SLC25A36	0.278071	0.209	0.151	1.44421e-05
SP110	0.27797	0.145	0.096	5.72756e-06
SYT11	0.277674	0.152	0.105	0.000120478
SLC12A2	0.277024	0.12	0.084	0.0139827
LRRTM4	0.275259	0.703	0.6	1.08037e-11
SMOC1	0.270664	0.439	0.359	1.01278e-06
CYLD	0.270611	0.131	0.087	5.82722e-05
CDK19	0.270007	0.246	0.173	8.82304e-09
FLRT2	0.269822	0.125	0.083	9.61807e-05
BCHE	0.269615	0.105	0.066	4.11701e-05
SEPTIN7	0.264209	0.146	0.105	0.00526967
CEP78	0.264019	0.131	0.093	0.00882207
WASF3	0.263601	0.111	0.077	0.0311225
WSB1	0.261342	0.293	0.22	1.00177e-06
SOS1	0.259849	0.276	0.208	1.66409e-05
ARHGAP20	0.259257	0.211	0.151	5.15528e-06
LINC01550	0.256951	0.123	0.085	0.00613245
ADARB2	0.256662	0.845	0.744	1.35508e-23
SCN3A	0.256641	0.447	0.345	1.26471e-09
NRXN1	0.25615	0.828	0.767	9.11194e-14
WDR41	0.256032	0.11	0.076	0.0116463
ABCA10	0.255208	0.11	0.076	0.0170653
MSANTD4	0.255047	0.132	0.096	0.0241866
PANTR1	0.254872	0.258	0.19	1.33725e-06
WWOX	0.254479	0.45	0.361	1.41815e-07
AFG1L	0.253867	0.17	0.121	0.000102219
NAV2	0.253763	0.759	0.695	5.89435e-13
PDZD2	0.252693	0.811	0.708	6.41272e-11
GLS	0.252277	0.175	0.126	0.000371019
SEZ6L	0.251209	0.645	0.527	2.4725e-11
BACH2	0.250931	0.269	0.197	6.60758e-07
PTPRJ	0.250698	0.47	0.383	3.09565e-06
LDLRAD4	0.250622	0.587	0.515	3.67806e-06
CACNA1D	0.25042	0.364	0.267	1.57179e-11
